# Identification of a regulatory pathway governing TRAF1 via an arthritis-associated non-coding variant

**DOI:** 10.1101/2022.12.15.520628

**Authors:** Qiang Wang, Marta Martínez-Bonet, Taehyeung Kim, Jeffrey A. Sparks, Kazuyoshi Ishigaki, Xiaoting Chen, Marc Sudman, Vitor Aguiar, Marcos Chiñas Hernandez, Alexandra Wactor, Brian Wauford, Miranda C. Marion, Maria Gutierrez-Arcelus, John Bowes, Stephen Eyre, Ellen Nordal, Sampath Prahalad, Marite Rygg, Vibeke Videm, Soumya Raychaudhuri, Matthew T. Weirauch, Carl D. Langefeld, Susan D. Thompson, Peter A. Nigrovic

## Abstract

TRAF1/C5 was among the first loci shown to confer risk for inflammatory arthritis in the absence of an associated coding variant, but its genetic mechanism remains undefined. Using ImmunoChip data from 3,939 juvenile idiopathic arthritis (JIA) patients and 14,412 controls, we identified 132 plausible common non-coding variants, reduced serially by SNP-seq, electrophoretic mobility shift, and luciferase studies to the single variant rs7034653 in the third intron of *TRAF1*. Genetically manipulated experimental cells and primary monocytes from genotyped donors establish that the risk G allele reduces binding of Fos-Related Antigen 2 (FRA2), resulting in reduced TRAF1 expression and enhanced TNF production. Conditioning on this variant eliminates attributable risk for rheumatoid arthritis, implicating a mechanism shared across the arthritis spectrum. These findings reveal that rs7034653, FRA2, and TRAF1 mediate a pathway through which a non-coding causal variant drives risk of inflammatory arthritis in children and adults.
