## Supplemental Table 1 for "Identification of a regulatory pathway governing TRAF1 via an arthritis-associated non-coding variant"

### Sheet: Sheet1
The list of SNPs tested for SNP-seq
rs1008381	rs10818484	rs2109896	rs6478486
rs1008382	rs10818485	rs2159778	rs6478487
rs1008383	rs10818486	rs2239657	rs6478492
rs10117059	rs10818488	rs2239658	rs7019401
rs10118357	rs10818491	rs2241003	rs7021049
rs1014529	rs10985070	rs2269060	rs7021206
rs1014530	rs10985073	rs2270231	rs7021880
rs10435843	rs10985080	rs2416804	rs7028641
rs10435844	rs10985087	rs2416805	rs7031096
rs10659074	rs10985102	rs2416806	rs7031752
rs10733648	rs112934123	rs2416807	rs7033753
rs10739576	rs113246674	rs2416808	rs7034390
rs10739577	rs11331426	rs2900179	rs7034492
rs10739578	rs11794516	rs2900180	rs7034653
rs10739579	rs138116112	rs34748466	rs7036935
rs10739580	rs1468671	rs34823362	rs7037140
rs10739581	rs1548783	rs35517037	rs7037195
rs10760118	rs1548784	rs35942002	rs7039505
rs10760119	rs1609810	rs36185563	rs7046108
rs10760121	rs1860823	rs368105816	rs71908609
rs10760122	rs1860824	rs3761846	rs73541868
rs10760123	rs1930778	rs3761847	rs758959
rs10760124	rs1930780	rs3761849	rs7848332
rs10760125	rs1930781	rs4323544	rs7858209
rs10760126	rs1930782	rs4836834	rs7859805
rs10760127	rs1930785	rs4837797	rs7864019
rs10760128	rs1930786	rs4837799	rs7866003
rs10760129	rs1953126	rs4837804	rs7868822
rs10760130	rs201209325	rs56702064	rs7875829
rs10818480	rs201993692	rs57242129	rs79204904
rs10818481	rs2072438	rs59482735	rs876445
rs10818482	rs2075049	rs60692488	rs881375
rs10818483	rs2109895	rs6478484	rs9886724
