## Supplemental Table 2 for "Identification of a regulatory pathway governing TRAF1 via an arthritis-associated non-coding variant"

### Sheet: Primers used in SNP-seq
Library amplification and biotinylation	seq 5´-3´
BioMafF+G5 primer (HPLC purification)	/biosg/GTCTGTGTTCCGTTGTCCGTGCTGTCCAGTCAGGTGTGATGCTC
MagR+G3 primer	CGCGTCGCACCCATCCTTTCGTTACGAGCTTATCGTCGTCATCC
Cycles 1-10	seq 5´-3´
bioMagF (HPLC purification)	/biosg/GTCTGTGTTCCGTTGTCCGTGCTG
MagR	CGCGTCGCACCCATCCTTTCGTTA
Library preparation for NGS	seq 5´-3´
L1/seq	ACACTCTTTCCCTACACGACTCCAGTTGCTCGGGGATCCAGGAATTCATCTGGAG
R1/G3 primer	GTGACTGGAGTTCAGACGTGTGCTCTTCCGATCCGAGCTTATCGTCGTCATCC
L2/G5 primer	AATGATACGGCGACCACCGAGATCTACACTCTTTCCCTACACGACTCCAGT
R2 primer	CAAGCAGAAGACGGCATACGAGATXXXXXXXGTGACTGGAGTTCAGACGTGT
Sequencing primer (HPLC purification)	TGCTCGGGGATCCAGGAATTCATCTGGAG
