## Supplemental Table 3 for "Identification of a regulatory pathway governing TRAF1 via an arthritis-associated non-coding variant"

### Sheet: oligo library used in SNP-seq
1	GTTCCGTTGTCCGTGCTGTCCAGTCAGGTGTGATGCTCGGTGTGATGCTCGGGGATCCAGGAATTCatCTGGAGTTGTGAGCCCCTGCACGGGCTTGCTGCTCTCCTCCAGGATGACGACGATAAGCTCGTAACGAAAGGATGGGTGCGA
2	GTTCCGTTGTCCGTGCTGTCCAGTCAGGTGTGATGCTCGGTGTGATGCTCGGGGATCCAGGAATTCatCTGGAGGGCGATCAGTGACTTCCAGGAGGCAACGGGGCTCCAGGATGACGACGATAAGCTCGTAACGAAAGGATGGGTGCGA
3	GTTCCGTTGTCCGTGCTGTCCAGTCAGGTGTGATGCTCGGTGTGATGCTCGGGGATCCAGGAATTCatCTGGAGAACCTCTTAGGGGCTCGGATAGGAGAAAGAACTCCAGGATGACGACGATAAGCTCGTAACGAAAGGATGGGTGCGA
4	GTTCCGTTGTCCGTGCTGTCCAGTCAGGTGTGATGCTCGGTGTGATGCTCGGGGATCCAGGAATTCatCTGGAGTTTCTGCTCATCACACTTAGTGTAAGGATCCCTCCAGGATGACGACGATAAGCTCGTAACGAAAGGATGGGTGCGA
5	GTTCCGTTGTCCGTGCTGTCCAGTCAGGTGTGATGCTCGGTGTGATGCTCGGGGATCCAGGAATTCatCTGGAGACACTTGGGCCTCCTAGATAATCCAAGGTCACTCCAGGATGACGACGATAAGCTCGTAACGAAAGGATGGGTGCGA
6	GTTCCGTTGTCCGTGCTGTCCAGTCAGGTGTGATGCTCGGTGTGATGCTCGGGGATCCAGGAATTCatCTGGAGTGACAGAGCTCAGGACGTGAGCTGATAATGGCTCCAGGATGACGACGATAAGCTCGTAACGAAAGGATGGGTGCGA
7	GTTCCGTTGTCCGTGCTGTCCAGTCAGGTGTGATGCTCGGTGTGATGCTCGGGGATCCAGGAATTCatCTGGAGAAGTACTCAATTTTACATAATTTTCATGTGTCTCCAGGATGACGACGATAAGCTCGTAACGAAAGGATGGGTGCGA
8	GTTCCGTTGTCCGTGCTGTCCAGTCAGGTGTGATGCTCGGTGTGATGCTCGGGGATCCAGGAATTCatCTGGAGTCTGGTATACACAGCACAGACGGAGGTTCCCCTCCAGGATGACGACGATAAGCTCGTAACGAAAGGATGGGTGCGA
9	GTTCCGTTGTCCGTGCTGTCCAGTCAGGTGTGATGCTCGGTGTGATGCTCGGGGATCCAGGAATTCatCTGGAGAGACTTCATCCTGATGCTCAGGCCTTATCACCTCCAGGATGACGACGATAAGCTCGTAACGAAAGGATGGGTGCGA
10	GTTCCGTTGTCCGTGCTGTCCAGTCAGGTGTGATGCTCGGTGTGATGCTCGGGGATCCAGGAATTCatCTGGAGAAAGACTGACTCAGATATAGTTAATTAAAGACTCCAGGATGACGACGATAAGCTCGTAACGAAAGGATGGGTGCGA
11	GTTCCGTTGTCCGTGCTGTCCAGTCAGGTGTGATGCTCGGTGTGATGCTCGGGGATCCAGGAATTCatCTGGAGCGATGGGATACAGTGCGGTGCAATGAACGTGCTCCAGGATGACGACGATAAGCTCGTAACGAAAGGATGGGTGCGA
12	GTTCCGTTGTCCGTGCTGTCCAGTCAGGTGTGATGCTCGGTGTGATGCTCGGGGATCCAGGAATTCatCTGGAGTCACGCCTGTAATCCCAGCACTTTGGGAGGCCTCCAGGATGACGACGATAAGCTCGTAACGAAAGGATGGGTGCGA
13	GTTCCGTTGTCCGTGCTGTCCAGTCAGGTGTGATGCTCGGTGTGATGCTCGGGGATCCAGGAATTCatCTGGAGCCTCCTGCCCCCACCCAGTACACAACCTCCCCTCCAGGATGACGACGATAAGCTCGTAACGAAAGGATGGGTGCGA
14	GTTCCGTTGTCCGTGCTGTCCAGTCAGGTGTGATGCTCGGTGTGATGCTCGGGGATCCAGGAATTCatCTGGAGAGCCGGGCGTGGTGGCGGGCGCCTGTAGTCCCTCCAGGATGACGACGATAAGCTCGTAACGAAAGGATGGGTGCGA
15	GTTCCGTTGTCCGTGCTGTCCAGTCAGGTGTGATGCTCGGTGTGATGCTCGGGGATCCAGGAATTCatCTGGAGGAGCCCAGAATGGTTATCACTCCCTCAACCCCTCCAGGATGACGACGATAAGCTCGTAACGAAAGGATGGGTGCGA
16	GTTCCGTTGTCCGTGCTGTCCAGTCAGGTGTGATGCTCGGTGTGATGCTCGGGGATCCAGGAATTCatCTGGAGAGAATTATGAATACACGAAATTGTAGGAATACTCCAGGATGACGACGATAAGCTCGTAACGAAAGGATGGGTGCGA
17	GTTCCGTTGTCCGTGCTGTCCAGTCAGGTGTGATGCTCGGTGTGATGCTCGGGGATCCAGGAATTCatCTGGAGCAGTCAGTCCAAGGTCCAGAAGCCTCTTCCTCTCCAGGATGACGACGATAAGCTCGTAACGAAAGGATGGGTGCGA
18	GTTCCGTTGTCCGTGCTGTCCAGTCAGGTGTGATGCTCGGTGTGATGCTCGGGGATCCAGGAATTCatCTGGAGACAAGGAACTGGCAACCTCGTGGAGGAGGCGCTCCAGGATGACGACGATAAGCTCGTAACGAAAGGATGGGTGCGA
19	GTTCCGTTGTCCGTGCTGTCCAGTCAGGTGTGATGCTCGGTGTGATGCTCGGGGATCCAGGAATTCatCTGGAGAAAAAAAAAAAAAAACAGAAGCTCCTGGTCCCTCCAGGATGACGACGATAAGCTCGTAACGAAAGGATGGGTGCGA
20	GTTCCGTTGTCCGTGCTGTCCAGTCAGGTGTGATGCTCGGTGTGATGCTCGGGGATCCAGGAATTCatCTGGAGTCCTGCAGGAAAGACGCATTCAAGATGAAGTCTCCAGGATGACGACGATAAGCTCGTAACGAAAGGATGGGTGCGA
21	GTTCCGTTGTCCGTGCTGTCCAGTCAGGTGTGATGCTCGGTGTGATGCTCGGGGATCCAGGAATTCatCTGGAGTGCTGGGATTACAGGCTTGAGCCACCGCGCCCTCCAGGATGACGACGATAAGCTCGTAACGAAAGGATGGGTGCGA
22	GTTCCGTTGTCCGTGCTGTCCAGTCAGGTGTGATGCTCGGTGTGATGCTCGGGGATCCAGGAATTCatCTGGAGGCTGGGATTACAGGTATGAGCCACCGCGCCTCTCCAGGATGACGACGATAAGCTCGTAACGAAAGGATGGGTGCGA
23	GTTCCGTTGTCCGTGCTGTCCAGTCAGGTGTGATGCTCGGTGTGATGCTCGGGGATCCAGGAATTCatCTGGAGTTTTAGTAGAGATGGAGTTTTGCCATGTTGGCTCCAGGATGACGACGATAAGCTCGTAACGAAAGGATGGGTGCGA
24	GTTCCGTTGTCCGTGCTGTCCAGTCAGGTGTGATGCTCGGTGTGATGCTCGGGGATCCAGGAATTCatCTGGAGTTTCTTAGTTTCTGTATCTTTGCCTGGAAGACTCCAGGATGACGACGATAAGCTCGTAACGAAAGGATGGGTGCGA
25	GTTCCGTTGTCCGTGCTGTCCAGTCAGGTGTGATGCTCGGTGTGATGCTCGGGGATCCAGGAATTCatCTGGAGAGAAGGGGCTAATGGCAGAATGTGATAACAGCTCCAGGATGACGACGATAAGCTCGTAACGAAAGGATGGGTGCGA
26	GTTCCGTTGTCCGTGCTGTCCAGTCAGGTGTGATGCTCGGTGTGATGCTCGGGGATCCAGGAATTCatCTGGAGGACTCGGCCGGGCGCCATGGCTCACGCCTGTCTCCAGGATGACGACGATAAGCTCGTAACGAAAGGATGGGTGCGA
27	GTTCCGTTGTCCGTGCTGTCCAGTCAGGTGTGATGCTCGGTGTGATGCTCGGGGATCCAGGAATTCatCTGGAGGGCGGAAAGTTCCTCCCATCCTTGAACCTTACTCCAGGATGACGACGATAAGCTCGTAACGAAAGGATGGGTGCGA
28	GTTCCGTTGTCCGTGCTGTCCAGTCAGGTGTGATGCTCGGTGTGATGCTCGGGGATCCAGGAATTCatCTGGAGTTACATTACTTCTCCCCTCAGAAATAACTTCCTCCAGGATGACGACGATAAGCTCGTAACGAAAGGATGGGTGCGA
29	GTTCCGTTGTCCGTGCTGTCCAGTCAGGTGTGATGCTCGGTGTGATGCTCGGGGATCCAGGAATTCatCTGGAGAACCCTTAATTGCTCAGTATTCTCATGTTCACTCCAGGATGACGACGATAAGCTCGTAACGAAAGGATGGGTGCGA
30	GTTCCGTTGTCCGTGCTGTCCAGTCAGGTGTGATGCTCGGTGTGATGCTCGGGGATCCAGGAATTCatCTGGAGTTGAGCCCAGGAGTTCGAGGCCACAGTAAGCCTCCAGGATGACGACGATAAGCTCGTAACGAAAGGATGGGTGCGA
31	GTTCCGTTGTCCGTGCTGTCCAGTCAGGTGTGATGCTCGGTGTGATGCTCGGGGATCCAGGAATTCatCTGGAGAGCAAGACTCTATCTCGGAAAAAAAAAAAAACTCCAGGATGACGACGATAAGCTCGTAACGAAAGGATGGGTGCGA
32	GTTCCGTTGTCCGTGCTGTCCAGTCAGGTGTGATGCTCGGTGTGATGCTCGGGGATCCAGGAATTCatCTGGAGCTGTTTGAGTGTTCCATGACATGTGACCTTCCTCCAGGATGACGACGATAAGCTCGTAACGAAAGGATGGGTGCGA
33	GTTCCGTTGTCCGTGCTGTCCAGTCAGGTGTGATGCTCGGTGTGATGCTCGGGGATCCAGGAATTCatCTGGAGTGGTCAGGCTGGTCTCGAACTCCTGACCTCACTCCAGGATGACGACGATAAGCTCGTAACGAAAGGATGGGTGCGA
34	GTTCCGTTGTCCGTGCTGTCCAGTCAGGTGTGATGCTCGGTGTGATGCTCGGGGATCCAGGAATTCatCTGGAGAAGATTATCTTATTCCGGCCAGGCTCGGTGGCTCCAGGATGACGACGATAAGCTCGTAACGAAAGGATGGGTGCGA
35	GTTCCGTTGTCCGTGCTGTCCAGTCAGGTGTGATGCTCGGTGTGATGCTCGGGGATCCAGGAATTCatCTGGAGATGCCCCAGTCAAGTCTGACTGGCTGTTGGGCTCCAGGATGACGACGATAAGCTCGTAACGAAAGGATGGGTGCGA
36	GTTCCGTTGTCCGTGCTGTCCAGTCAGGTGTGATGCTCGGTGTGATGCTCGGGGATCCAGGAATTCatCTGGAGGCTGGAGTACAGTGGCGCGATCTCAGCTCACCTCCAGGATGACGACGATAAGCTCGTAACGAAAGGATGGGTGCGA
37	GTTCCGTTGTCCGTGCTGTCCAGTCAGGTGTGATGCTCGGTGTGATGCTCGGGGATCCAGGAATTCatCTGGAGCAAGTGGGAGTGAGGACACAAAGTGAGGCTTCTCCAGGATGACGACGATAAGCTCGTAACGAAAGGATGGGTGCGA
38	GTTCCGTTGTCCGTGCTGTCCAGTCAGGTGTGATGCTCGGTGTGATGCTCGGGGATCCAGGAATTCatCTGGAGGCCAAGAAGGCTTTCCTCAATTTAGGAAAGACTCCAGGATGACGACGATAAGCTCGTAACGAAAGGATGGGTGCGA
39	GTTCCGTTGTCCGTGCTGTCCAGTCAGGTGTGATGCTCGGTGTGATGCTCGGGGATCCAGGAATTCatCTGGAGATTTGATCATCATCAAAGGTGGGCTTGGGGTCTCCAGGATGACGACGATAAGCTCGTAACGAAAGGATGGGTGCGA
40	GTTCCGTTGTCCGTGCTGTCCAGTCAGGTGTGATGCTCGGTGTGATGCTCGGGGATCCAGGAATTCatCTGGAGGTTCTCTCTGATCCTCCTCCTTCTCAAGTCTCTCCAGGATGACGACGATAAGCTCGTAACGAAAGGATGGGTGCGA
41	GTTCCGTTGTCCGTGCTGTCCAGTCAGGTGTGATGCTCGGTGTGATGCTCGGGGATCCAGGAATTCatCTGGAGATTCTCCTGCCTCAGCCTCCCGTGTAGCTGGCTCCAGGATGACGACGATAAGCTCGTAACGAAAGGATGGGTGCGA
42	GTTCCGTTGTCCGTGCTGTCCAGTCAGGTGTGATGCTCGGTGTGATGCTCGGGGATCCAGGAATTCatCTGGAGGTGATCCGCCCGCCTCGGCCTCCCAAATTGTCTCCAGGATGACGACGATAAGCTCGTAACGAAAGGATGGGTGCGA
43	GTTCCGTTGTCCGTGCTGTCCAGTCAGGTGTGATGCTCGGTGTGATGCTCGGGGATCCAGGAATTCatCTGGAGTCTCTGCTTGCCCCTACAGGCAATGTTTCTACTCCAGGATGACGACGATAAGCTCGTAACGAAAGGATGGGTGCGA
44	GTTCCGTTGTCCGTGCTGTCCAGTCAGGTGTGATGCTCGGTGTGATGCTCGGGGATCCAGGAATTCatCTGGAGAGGAAGAAAGAAAGAAAGAGAAAGAAAAAAGCTCCAGGATGACGACGATAAGCTCGTAACGAAAGGATGGGTGCGA
45	GTTCCGTTGTCCGTGCTGTCCAGTCAGGTGTGATGCTCGGTGTGATGCTCGGGGATCCAGGAATTCatCTGGAGAAAAAAAAAAAGAAAGGAAAGAAAAGAAAAGCTCCAGGATGACGACGATAAGCTCGTAACGAAAGGATGGGTGCGA
46	GTTCCGTTGTCCGTGCTGTCCAGTCAGGTGTGATGCTCGGTGTGATGCTCGGGGATCCAGGAATTCatCTGGAGGTGAACATCATAGGATTATTTACACAAACCTCTCCAGGATGACGACGATAAGCTCGTAACGAAAGGATGGGTGCGA
47	GTTCCGTTGTCCGTGCTGTCCAGTCAGGTGTGATGCTCGGTGTGATGCTCGGGGATCCAGGAATTCatCTGGAGACGGACATAACACATAAAGTCACAACACAGACTCCAGGATGACGACGATAAGCTCGTAACGAAAGGATGGGTGCGA
48	GTTCCGTTGTCCGTGCTGTCCAGTCAGGTGTGATGCTCGGTGTGATGCTCGGGGATCCAGGAATTCatCTGGAGAGCCTGAGTGTGTCACTTCTTTCTTTTTTTTCTCCAGGATGACGACGATAAGCTCGTAACGAAAGGATGGGTGCGA
49	GTTCCGTTGTCCGTGCTGTCCAGTCAGGTGTGATGCTCGGTGTGATGCTCGGGGATCCAGGAATTCatCTGGAGTGCTGACACCTTAATCTACCCTGGCCTCCCTCTCCAGGATGACGACGATAAGCTCGTAACGAAAGGATGGGTGCGA
50	GTTCCGTTGTCCGTGCTGTCCAGTCAGGTGTGATGCTCGGTGTGATGCTCGGGGATCCAGGAATTCatCTGGAGGGACAGATGAGGCACAGATTAGAACCCTGAACTCCAGGATGACGACGATAAGCTCGTAACGAAAGGATGGGTGCGA
51	GTTCCGTTGTCCGTGCTGTCCAGTCAGGTGTGATGCTCGGTGTGATGCTCGGGGATCCAGGAATTCatCTGGAGTGCCACCATGCCAGGCTAGTTTTTATATTTTCTCCAGGATGACGACGATAAGCTCGTAACGAAAGGATGGGTGCGA
52	GTTCCGTTGTCCGTGCTGTCCAGTCAGGTGTGATGCTCGGTGTGATGCTCGGGGATCCAGGAATTCatCTGGAGCTGTTCTCCAAAATCATTTTACCAGTTCATACTCCAGGATGACGACGATAAGCTCGTAACGAAAGGATGGGTGCGA
53	GTTCCGTTGTCCGTGCTGTCCAGTCAGGTGTGATGCTCGGTGTGATGCTCGGGGATCCAGGAATTCatCTGGAGCTAGATGACTTGCTTCCAAGCCCCAGCGCTGCTCCAGGATGACGACGATAAGCTCGTAACGAAAGGATGGGTGCGA
54	GTTCCGTTGTCCGTGCTGTCCAGTCAGGTGTGATGCTCGGTGTGATGCTCGGGGATCCAGGAATTCatCTGGAGCTCCTAGCTTGTAGAGACCTCCTCGCCTTGGCTCCAGGATGACGACGATAAGCTCGTAACGAAAGGATGGGTGCGA
55	GTTCCGTTGTCCGTGCTGTCCAGTCAGGTGTGATGCTCGGTGTGATGCTCGGGGATCCAGGAATTCatCTGGAGAACAATTCTTGCTCCAGAGACTTTAAGTCTTCTCCAGGATGACGACGATAAGCTCGTAACGAAAGGATGGGTGCGA
56	GTTCCGTTGTCCGTGCTGTCCAGTCAGGTGTGATGCTCGGTGTGATGCTCGGGGATCCAGGAATTCatCTGGAGTCCTAAATCGCAAAACTGCCGAGTATCCCACCTCCAGGATGACGACGATAAGCTCGTAACGAAAGGATGGGTGCGA
57	GTTCCGTTGTCCGTGCTGTCCAGTCAGGTGTGATGCTCGGTGTGATGCTCGGGGATCCAGGAATTCatCTGGAGATTTGTTATTATAAGAACTTTTGTGATTATTCTCCAGGATGACGACGATAAGCTCGTAACGAAAGGATGGGTGCGA
58	GTTCCGTTGTCCGTGCTGTCCAGTCAGGTGTGATGCTCGGTGTGATGCTCGGGGATCCAGGAATTCatCTGGAGAGCTTTACAGACAAGCGAGCTGCGGCTTAGGCTCCAGGATGACGACGATAAGCTCGTAACGAAAGGATGGGTGCGA
59	GTTCCGTTGTCCGTGCTGTCCAGTCAGGTGTGATGCTCGGTGTGATGCTCGGGGATCCAGGAATTCatCTGGAGCTGGGGGCAGTTGAGGCCGGGGCGGTCTCTGCTCCAGGATGACGACGATAAGCTCGTAACGAAAGGATGGGTGCGA
60	GTTCCGTTGTCCGTGCTGTCCAGTCAGGTGTGATGCTCGGTGTGATGCTCGGGGATCCAGGAATTCatCTGGAGAGGACGCAGCCGCACCGGCGGAAACCGGCAACTCCAGGATGACGACGATAAGCTCGTAACGAAAGGATGGGTGCGA
61	GTTCCGTTGTCCGTGCTGTCCAGTCAGGTGTGATGCTCGGTGTGATGCTCGGGGATCCAGGAATTCatCTGGAGACCACACGCACAACACGTCATGTAAATAAAGCTCCAGGATGACGACGATAAGCTCGTAACGAAAGGATGGGTGCGA
62	GTTCCGTTGTCCGTGCTGTCCAGTCAGGTGTGATGCTCGGTGTGATGCTCGGGGATCCAGGAATTCatCTGGAGTCACAAATGAGCCTGCTTTTTTTTTTTTTTTCTCCAGGATGACGACGATAAGCTCGTAACGAAAGGATGGGTGCGA
63	GTTCCGTTGTCCGTGCTGTCCAGTCAGGTGTGATGCTCGGTGTGATGCTCGGGGATCCAGGAATTCatCTGGAGTGTCTACCCAGTTGAATTTTTTTTTCTAAAACTCCAGGATGACGACGATAAGCTCGTAACGAAAGGATGGGTGCGA
64	GTTCCGTTGTCCGTGCTGTCCAGTCAGGTGTGATGCTCGGTGTGATGCTCGGGGATCCAGGAATTCatCTGGAGTAGTTTTATCCTTCCCCAAAATGGGGAGCTCCTCCAGGATGACGACGATAAGCTCGTAACGAAAGGATGGGTGCGA
65	GTTCCGTTGTCCGTGCTGTCCAGTCAGGTGTGATGCTCGGTGTGATGCTCGGGGATCCAGGAATTCatCTGGAGTGTGAGCCACCGTGCCCAGCCTGATTTATTTCTCCAGGATGACGACGATAAGCTCGTAACGAAAGGATGGGTGCGA
66	GTTCCGTTGTCCGTGCTGTCCAGTCAGGTGTGATGCTCGGTGTGATGCTCGGGGATCCAGGAATTCatCTGGAGAATAAAAAATGGGCACAGCCAGGCTCAGTGGCTCCAGGATGACGACGATAAGCTCGTAACGAAAGGATGGGTGCGA
67	GTTCCGTTGTCCGTGCTGTCCAGTCAGGTGTGATGCTCGGTGTGATGCTCGGGGATCCAGGAATTCatCTGGAGTGGTCCTCAGCCCTCCACCCTGCCTCCATTTCTCCAGGATGACGACGATAAGCTCGTAACGAAAGGATGGGTGCGA
68	GTTCCGTTGTCCGTGCTGTCCAGTCAGGTGTGATGCTCGGTGTGATGCTCGGGGATCCAGGAATTCatCTGGAGCTTTACCTTGTGATCATGTGAGTCAATTCTCCTCCAGGATGACGACGATAAGCTCGTAACGAAAGGATGGGTGCGA
69	GTTCCGTTGTCCGTGCTGTCCAGTCAGGTGTGATGCTCGGTGTGATGCTCGGGGATCCAGGAATTCatCTGGAGTACCTTGTTCCGGAAAGGCCACGGCAGCAGCCTCCAGGATGACGACGATAAGCTCGTAACGAAAGGATGGGTGCGA
70	GTTCCGTTGTCCGTGCTGTCCAGTCAGGTGTGATGCTCGGTGTGATGCTCGGGGATCCAGGAATTCatCTGGAGGGGGGTCATCTAGCTCAGTGTTTGTCAGCTGCTCCAGGATGACGACGATAAGCTCGTAACGAAAGGATGGGTGCGA
71	GTTCCGTTGTCCGTGCTGTCCAGTCAGGTGTGATGCTCGGTGTGATGCTCGGGGATCCAGGAATTCatCTGGAGAGTCCTAGTGGAGCCCTCTGGGTTTGCTTGTCTCCAGGATGACGACGATAAGCTCGTAACGAAAGGATGGGTGCGA
72	GTTCCGTTGTCCGTGCTGTCCAGTCAGGTGTGATGCTCGGTGTGATGCTCGGGGATCCAGGAATTCatCTGGAGGAGTCCCCAGAACCTCTTAGGGGCTCGGATACTCCAGGATGACGACGATAAGCTCGTAACGAAAGGATGGGTGCGA
73	GTTCCGTTGTCCGTGCTGTCCAGTCAGGTGTGATGCTCGGTGTGATGCTCGGGGATCCAGGAATTCatCTGGAGACTTTCTGGAGGGTACTGAAGGTACACAGAACTCCAGGATGACGACGATAAGCTCGTAACGAAAGGATGGGTGCGA
74	GTTCCGTTGTCCGTGCTGTCCAGTCAGGTGTGATGCTCGGTGTGATGCTCGGGGATCCAGGAATTCatCTGGAGAGTCATTAGTACAAACGACATCCAGATGAGTCTCCAGGATGACGACGATAAGCTCGTAACGAAAGGATGGGTGCGA
75	GTTCCGTTGTCCGTGCTGTCCAGTCAGGTGTGATGCTCGGTGTGATGCTCGGGGATCCAGGAATTCatCTGGAGTGGAACCATAGTGGACAGATCTCCTTTCTCACTCCAGGATGACGACGATAAGCTCGTAACGAAAGGATGGGTGCGA
76	GTTCCGTTGTCCGTGCTGTCCAGTCAGGTGTGATGCTCGGTGTGATGCTCGGGGATCCAGGAATTCatCTGGAGGACATCAAAACGTGCCCAACCTGCTCTAATACTCCAGGATGACGACGATAAGCTCGTAACGAAAGGATGGGTGCGA
77	GTTCCGTTGTCCGTGCTGTCCAGTCAGGTGTGATGCTCGGTGTGATGCTCGGGGATCCAGGAATTCatCTGGAGGAAGCCGAGGCAGGCAGATCACTTGAGTTGACTCCAGGATGACGACGATAAGCTCGTAACGAAAGGATGGGTGCGA
78	GTTCCGTTGTCCGTGCTGTCCAGTCAGGTGTGATGCTCGGTGTGATGCTCGGGGATCCAGGAATTCatCTGGAGAAAATATAGATCTCCAAGCTCTGCTCCCAAGCTCCAGGATGACGACGATAAGCTCGTAACGAAAGGATGGGTGCGA
79	GTTCCGTTGTCCGTGCTGTCCAGTCAGGTGTGATGCTCGGTGTGATGCTCGGGGATCCAGGAATTCatCTGGAGTGATCCGCCCGTCTCAGCCTCCCAAAGTGCTCTCCAGGATGACGACGATAAGCTCGTAACGAAAGGATGGGTGCGA
80	GTTCCGTTGTCCGTGCTGTCCAGTCAGGTGTGATGCTCGGTGTGATGCTCGGGGATCCAGGAATTCatCTGGAGAGGGACCACACTTTGCATAGCATTGTTCTAACTCCAGGATGACGACGATAAGCTCGTAACGAAAGGATGGGTGCGA
81	GTTCCGTTGTCCGTGCTGTCCAGTCAGGTGTGATGCTCGGTGTGATGCTCGGGGATCCAGGAATTCatCTGGAGTCAGATTTATCGAAATTACTTCACGTATGACCTCCAGGATGACGACGATAAGCTCGTAACGAAAGGATGGGTGCGA
82	GTTCCGTTGTCCGTGCTGTCCAGTCAGGTGTGATGCTCGGTGTGATGCTCGGGGATCCAGGAATTCatCTGGAGCTCCATGTTCACAGGCAAAAATGAAGGAATCCTCCAGGATGACGACGATAAGCTCGTAACGAAAGGATGGGTGCGA
83	GTTCCGTTGTCCGTGCTGTCCAGTCAGGTGTGATGCTCGGTGTGATGCTCGGGGATCCAGGAATTCatCTGGAGTTTTACATGAAACAAATTTGTGTTAAGTACTCTCCAGGATGACGACGATAAGCTCGTAACGAAAGGATGGGTGCGA
84	GTTCCGTTGTCCGTGCTGTCCAGTCAGGTGTGATGCTCGGTGTGATGCTCGGGGATCCAGGAATTCatCTGGAGATGCTATTAATACAAATTTTACTTATGGTAACTCCAGGATGACGACGATAAGCTCGTAACGAAAGGATGGGTGCGA
85	GTTCCGTTGTCCGTGCTGTCCAGTCAGGTGTGATGCTCGGTGTGATGCTCGGGGATCCAGGAATTCatCTGGAGAATAACACCCTTCAAATTCTTTCTTTCTTTCCTCCAGGATGACGACGATAAGCTCGTAACGAAAGGATGGGTGCGA
86	GTTCCGTTGTCCGTGCTGTCCAGTCAGGTGTGATGCTCGGTGTGATGCTCGGGGATCCAGGAATTCatCTGGAGCAAGACTCTATCTTGGAAAAAAAAAAAAACACTCCAGGATGACGACGATAAGCTCGTAACGAAAGGATGGGTGCGA
87	GTTCCGTTGTCCGTGCTGTCCAGTCAGGTGTGATGCTCGGTGTGATGCTCGGGGATCCAGGAATTCatCTGGAGACAGTGGTTTCAGATCATGGGTTTTGAGGTCCTCCAGGATGACGACGATAAGCTCGTAACGAAAGGATGGGTGCGA
88	GTTCCGTTGTCCGTGCTGTCCAGTCAGGTGTGATGCTCGGTGTGATGCTCGGGGATCCAGGAATTCatCTGGAGCCTTCTCTCCCCTCCAGCCTCAATACCACCCCTCCAGGATGACGACGATAAGCTCGTAACGAAAGGATGGGTGCGA
89	GTTCCGTTGTCCGTGCTGTCCAGTCAGGTGTGATGCTCGGTGTGATGCTCGGGGATCCAGGAATTCatCTGGAGCAGACCCCACTCCCACGGGAAGTCTCCGTGGCTCCAGGATGACGACGATAAGCTCGTAACGAAAGGATGGGTGCGA
90	GTTCCGTTGTCCGTGCTGTCCAGTCAGGTGTGATGCTCGGTGTGATGCTCGGGGATCCAGGAATTCatCTGGAGGACATGCACCTGCAGCGCCAACTACTCAGGACTCCAGGATGACGACGATAAGCTCGTAACGAAAGGATGGGTGCGA
91	GTTCCGTTGTCCGTGCTGTCCAGTCAGGTGTGATGCTCGGTGTGATGCTCGGGGATCCAGGAATTCatCTGGAGTAGGGTCCTGACTTGACTCAGGGTCTTTGGACTCCAGGATGACGACGATAAGCTCGTAACGAAAGGATGGGTGCGA
92	GTTCCGTTGTCCGTGCTGTCCAGTCAGGTGTGATGCTCGGTGTGATGCTCGGGGATCCAGGAATTCatCTGGAGACACACACACACACACACACACACACACACACTCCAGGATGACGACGATAAGCTCGTAACGAAAGGATGGGTGCGA
93	GTTCCGTTGTCCGTGCTGTCCAGTCAGGTGTGATGCTCGGTGTGATGCTCGGGGATCCAGGAATTCatCTGGAGCCAAAGCGGCACACCCGCCCTGCCCCACCTGCTCCAGGATGACGACGATAAGCTCGTAACGAAAGGATGGGTGCGA
94	GTTCCGTTGTCCGTGCTGTCCAGTCAGGTGTGATGCTCGGTGTGATGCTCGGGGATCCAGGAATTCatCTGGAGCTTTGCTTCCTGCTCCGCCACTAGAGCAATGCTCCAGGATGACGACGATAAGCTCGTAACGAAAGGATGGGTGCGA
95	GTTCCGTTGTCCGTGCTGTCCAGTCAGGTGTGATGCTCGGTGTGATGCTCGGGGATCCAGGAATTCatCTGGAGCACATCGGGGGTTTGTTTTTTTTTTTTTTTTCTCCAGGATGACGACGATAAGCTCGTAACGAAAGGATGGGTGCGA
96	GTTCCGTTGTCCGTGCTGTCCAGTCAGGTGTGATGCTCGGTGTGATGCTCGGGGATCCAGGAATTCatCTGGAGATATTTATTAAATGAATAATCTTCCACAGAACTCCAGGATGACGACGATAAGCTCGTAACGAAAGGATGGGTGCGA
97	GTTCCGTTGTCCGTGCTGTCCAGTCAGGTGTGATGCTCGGTGTGATGCTCGGGGATCCAGGAATTCatCTGGAGAGCACATCGGGGGTTTGTTTTTTTTTTTTTTCTCCAGGATGACGACGATAAGCTCGTAACGAAAGGATGGGTGCGA
98	GTTCCGTTGTCCGTGCTGTCCAGTCAGGTGTGATGCTCGGTGTGATGCTCGGGGATCCAGGAATTCatCTGGAGGCACATCGGGGGTTTATTTTTTTTTTTTTTTCTCCAGGATGACGACGATAAGCTCGTAACGAAAGGATGGGTGCGA
99	GTTCCGTTGTCCGTGCTGTCCAGTCAGGTGTGATGCTCGGTGTGATGCTCGGGGATCCAGGAATTCatCTGGAGCATCTCAGTGCCCAGCTCAAGACCTGGCACCCTCCAGGATGACGACGATAAGCTCGTAACGAAAGGATGGGTGCGA
100	GTTCCGTTGTCCGTGCTGTCCAGTCAGGTGTGATGCTCGGTGTGATGCTCGGGGATCCAGGAATTCatCTGGAGTGGGGACAATCTCAGCGCCACCTTATCAGAGCTCCAGGATGACGACGATAAGCTCGTAACGAAAGGATGGGTGCGA
101	GTTCCGTTGTCCGTGCTGTCCAGTCAGGTGTGATGCTCGGTGTGATGCTCGGGGATCCAGGAATTCatCTGGAGTCAAACTCCTTAAGCCATCCTCCCATCTCAGCTCCAGGATGACGACGATAAGCTCGTAACGAAAGGATGGGTGCGA
102	GTTCCGTTGTCCGTGCTGTCCAGTCAGGTGTGATGCTCGGTGTGATGCTCGGGGATCCAGGAATTCatCTGGAGTTTTTAGTAGAGACGCGGTTTCACCGAGTTACTCCAGGATGACGACGATAAGCTCGTAACGAAAGGATGGGTGCGA
103	GTTCCGTTGTCCGTGCTGTCCAGTCAGGTGTGATGCTCGGTGTGATGCTCGGGGATCCAGGAATTCatCTGGAGAGATGGTGAAACCCCATCTCTCCTAAAAATACTCCAGGATGACGACGATAAGCTCGTAACGAAAGGATGGGTGCGA
104	GTTCCGTTGTCCGTGCTGTCCAGTCAGGTGTGATGCTCGGTGTGATGCTCGGGGATCCAGGAATTCatCTGGAGAAGAACATGCATTTGGTCCTTACTCTTACTCCTCCAGGATGACGACGATAAGCTCGTAACGAAAGGATGGGTGCGA
105	GTTCCGTTGTCCGTGCTGTCCAGTCAGGTGTGATGCTCGGTGTGATGCTCGGGGATCCAGGAATTCatCTGGAGCCTGCCTCTGGTCCAACGGTAGGGGGATAGCCTCCAGGATGACGACGATAAGCTCGTAACGAAAGGATGGGTGCGA
106	GTTCCGTTGTCCGTGCTGTCCAGTCAGGTGTGATGCTCGGTGTGATGCTCGGGGATCCAGGAATTCatCTGGAGCCCCAGATGTGTTTTCCTGACCACGCCTCACCTCCAGGATGACGACGATAAGCTCGTAACGAAAGGATGGGTGCGA
107	GTTCCGTTGTCCGTGCTGTCCAGTCAGGTGTGATGCTCGGTGTGATGCTCGGGGATCCAGGAATTCatCTGGAGATATCCAGTTGCGAGCGCAGCGCTGGGAGCCCTCCAGGATGACGACGATAAGCTCGTAACGAAAGGATGGGTGCGA
108	GTTCCGTTGTCCGTGCTGTCCAGTCAGGTGTGATGCTCGGTGTGATGCTCGGGGATCCAGGAATTCatCTGGAGGATAACTTCTGATTCCTGAACCAAGAAATTTCTCCAGGATGACGACGATAAGCTCGTAACGAAAGGATGGGTGCGA
109	GTTCCGTTGTCCGTGCTGTCCAGTCAGGTGTGATGCTCGGTGTGATGCTCGGGGATCCAGGAATTCatCTGGAGTGATTTCTTTTTTTTGTTGTTTGAGACAGAGCTCCAGGATGACGACGATAAGCTCGTAACGAAAGGATGGGTGCGA
110	GTTCCGTTGTCCGTGCTGTCCAGTCAGGTGTGATGCTCGGTGTGATGCTCGGGGATCCAGGAATTCatCTGGAGCACACCCAGCTAATTCTTGTATTTTTAGTAGCTCCAGGATGACGACGATAAGCTCGTAACGAAAGGATGGGTGCGA
111	GTTCCGTTGTCCGTGCTGTCCAGTCAGGTGTGATGCTCGGTGTGATGCTCGGGGATCCAGGAATTCatCTGGAGTGATATGATTAAAACAGTGTGATCATAAAAGCTCCAGGATGACGACGATAAGCTCGTAACGAAAGGATGGGTGCGA
112	GTTCCGTTGTCCGTGCTGTCCAGTCAGGTGTGATGCTCGGTGTGATGCTCGGGGATCCAGGAATTCatCTGGAGTGCCAGGTTTTGGAAAGAGGGAGAGGGGAAACTCCAGGATGACGACGATAAGCTCGTAACGAAAGGATGGGTGCGA
113	GTTCCGTTGTCCGTGCTGTCCAGTCAGGTGTGATGCTCGGTGTGATGCTCGGGGATCCAGGAATTCatCTGGAGGCCTCCTCCTTTGTCATCATGTTTGAACTTCCTCCAGGATGACGACGATAAGCTCGTAACGAAAGGATGGGTGCGA
114	GTTCCGTTGTCCGTGCTGTCCAGTCAGGTGTGATGCTCGGTGTGATGCTCGGGGATCCAGGAATTCatCTGGAGGGCATGCACCACCACACCCAGCTAATTTTTGCTCCAGGATGACGACGATAAGCTCGTAACGAAAGGATGGGTGCGA
115	GTTCCGTTGTCCGTGCTGTCCAGTCAGGTGTGATGCTCGGTGTGATGCTCGGGGATCCAGGAATTCatCTGGAGAGGGGTGATCCCATGCAGGGCCGGTTTTTGGCTCCAGGATGACGACGATAAGCTCGTAACGAAAGGATGGGTGCGA
116	GTTCCGTTGTCCGTGCTGTCCAGTCAGGTGTGATGCTCGGTGTGATGCTCGGGGATCCAGGAATTCatCTGGAGCTTACTCTTACTCTCCGAGGGCCTGCCGATGCTCCAGGATGACGACGATAAGCTCGTAACGAAAGGATGGGTGCGA
117	GTTCCGTTGTCCGTGCTGTCCAGTCAGGTGTGATGCTCGGTGTGATGCTCGGGGATCCAGGAATTCatCTGGAGTAACATGCCTATAATATTCCTGGATTTTTTTCTCCAGGATGACGACGATAAGCTCGTAACGAAAGGATGGGTGCGA
118	GTTCCGTTGTCCGTGCTGTCCAGTCAGGTGTGATGCTCGGTGTGATGCTCGGGGATCCAGGAATTCatCTGGAGTATATTTCAGACAGAACATCTCAATTTGGATCTCCAGGATGACGACGATAAGCTCGTAACGAAAGGATGGGTGCGA
119	GTTCCGTTGTCCGTGCTGTCCAGTCAGGTGTGATGCTCGGTGTGATGCTCGGGGATCCAGGAATTCatCTGGAGGCAAATACCTGATTTCTTTTTTTTGTTGTTTCTCCAGGATGACGACGATAAGCTCGTAACGAAAGGATGGGTGCGA
120	GTTCCGTTGTCCGTGCTGTCCAGTCAGGTGTGATGCTCGGTGTGATGCTCGGGGATCCAGGAATTCatCTGGAGGGAGTCTCACCCCCCAGAGGCGTTCGGGCCGCTCCAGGATGACGACGATAAGCTCGTAACGAAAGGATGGGTGCGA
121	GTTCCGTTGTCCGTGCTGTCCAGTCAGGTGTGATGCTCGGTGTGATGCTCGGGGATCCAGGAATTCatCTGGAGACATGACTTTGCACACTGCTGTTCCCTTTGGCTCCAGGATGACGACGATAAGCTCGTAACGAAAGGATGGGTGCGA
122	GTTCCGTTGTCCGTGCTGTCCAGTCAGGTGTGATGCTCGGTGTGATGCTCGGGGATCCAGGAATTCatCTGGAGGAAGCATTCAGAACACAGTCTTTTCAAATTGCTCCAGGATGACGACGATAAGCTCGTAACGAAAGGATGGGTGCGA
123	GTTCCGTTGTCCGTGCTGTCCAGTCAGGTGTGATGCTCGGTGTGATGCTCGGGGATCCAGGAATTCatCTGGAGCTCCCGGTCCAGCCGAGCACGGTGGCTCATGCTCCAGGATGACGACGATAAGCTCGTAACGAAAGGATGGGTGCGA
124	GTTCCGTTGTCCGTGCTGTCCAGTCAGGTGTGATGCTCGGTGTGATGCTCGGGGATCCAGGAATTCatCTGGAGCTGGCCGTTGGGGGCAAAAGGTGTGACTGAACTCCAGGATGACGACGATAAGCTCGTAACGAAAGGATGGGTGCGA
125	GTTCCGTTGTCCGTGCTGTCCAGTCAGGTGTGATGCTCGGTGTGATGCTCGGGGATCCAGGAATTCatCTGGAGAGCCTCTGTGGGGCCATTCAATTCTACGGGACTCCAGGATGACGACGATAAGCTCGTAACGAAAGGATGGGTGCGA
126	GTTCCGTTGTCCGTGCTGTCCAGTCAGGTGTGATGCTCGGTGTGATGCTCGGGGATCCAGGAATTCatCTGGAGTAAGCTATCTAAAAAATTTTTTAACTTGATTCTCCAGGATGACGACGATAAGCTCGTAACGAAAGGATGGGTGCGA
127	GTTCCGTTGTCCGTGCTGTCCAGTCAGGTGTGATGCTCGGTGTGATGCTCGGGGATCCAGGAATTCatCTGGAGACGATCTCAGCTCACCGCAACCTCTGCCTCCCTCCAGGATGACGACGATAAGCTCGTAACGAAAGGATGGGTGCGA
128	GTTCCGTTGTCCGTGCTGTCCAGTCAGGTGTGATGCTCGGTGTGATGCTCGGGGATCCAGGAATTCatCTGGAGTCAAACAATCTCTCTAAGATTGTTTGTTTTGCTCCAGGATGACGACGATAAGCTCGTAACGAAAGGATGGGTGCGA
129	GTTCCGTTGTCCGTGCTGTCCAGTCAGGTGTGATGCTCGGTGTGATGCTCGGGGATCCAGGAATTCatCTGGAGGAGAAAGAGGAAATGTATGAGAGCTGCTCCCCTCCAGGATGACGACGATAAGCTCGTAACGAAAGGATGGGTGCGA
130	GTTCCGTTGTCCGTGCTGTCCAGTCAGGTGTGATGCTCGGTGTGATGCTCGGGGATCCAGGAATTCatCTGGAGTTCCAGATAACATCCAGCCTGAGGGAAGGGACTCCAGGATGACGACGATAAGCTCGTAACGAAAGGATGGGTGCGA
131	GTTCCGTTGTCCGTGCTGTCCAGTCAGGTGTGATGCTCGGTGTGATGCTCGGGGATCCAGGAATTCatCTGGAGGATAACAGACAAACACGTCTTTAACACACGCCTCCAGGATGACGACGATAAGCTCGTAACGAAAGGATGGGTGCGA
132	GTTCCGTTGTCCGTGCTGTCCAGTCAGGTGTGATGCTCGGTGTGATGCTCGGGGATCCAGGAATTCatCTGGAGCCAGCTGGATCTGGGATTCTGTGCTTTCTCTCTCCAGGATGACGACGATAAGCTCGTAACGAAAGGATGGGTGCGA
133	GTTCCGTTGTCCGTGCTGTCCAGTCAGGTGTGATGCTCGGTGTGATGCTCGGGGATCCAGGAATTCatCTGGAGTTGTGAGCCCCTGCATGGGCTTGCTGCTCTCCTCCAGGATGACGACGATAAGCTCGTAACGAAAGGATGGGTGCGA
134	GTTCCGTTGTCCGTGCTGTCCAGTCAGGTGTGATGCTCGGTGTGATGCTCGGGGATCCAGGAATTCatCTGGAGGGCGATCAGTGACTTGCAGGAGGCAACGGGGCTCCAGGATGACGACGATAAGCTCGTAACGAAAGGATGGGTGCGA
135	GTTCCGTTGTCCGTGCTGTCCAGTCAGGTGTGATGCTCGGTGTGATGCTCGGGGATCCAGGAATTCatCTGGAGAACCTCTTAGGGGCTGGGATAGGAGAAAGAACTCCAGGATGACGACGATAAGCTCGTAACGAAAGGATGGGTGCGA
136	GTTCCGTTGTCCGTGCTGTCCAGTCAGGTGTGATGCTCGGTGTGATGCTCGGGGATCCAGGAATTCatCTGGAGTTTCTGCTCATCACAGTTAGTGTAAGGATCCCTCCAGGATGACGACGATAAGCTCGTAACGAAAGGATGGGTGCGA
137	GTTCCGTTGTCCGTGCTGTCCAGTCAGGTGTGATGCTCGGTGTGATGCTCGGGGATCCAGGAATTCatCTGGAGACACTTGGGCCTCCTGGATAATCCAAGGTCACTCCAGGATGACGACGATAAGCTCGTAACGAAAGGATGGGTGCGA
138	GTTCCGTTGTCCGTGCTGTCCAGTCAGGTGTGATGCTCGGTGTGATGCTCGGGGATCCAGGAATTCatCTGGAGTGACAGAGCTCAGGAGGTGAGCTGATAATGGCTCCAGGATGACGACGATAAGCTCGTAACGAAAGGATGGGTGCGA
139	GTTCCGTTGTCCGTGCTGTCCAGTCAGGTGTGATGCTCGGTGTGATGCTCGGGGATCCAGGAATTCatCTGGAGAAGTACTCAATTTTATATAATTTTCATGTGTCTCCAGGATGACGACGATAAGCTCGTAACGAAAGGATGGGTGCGA
140	GTTCCGTTGTCCGTGCTGTCCAGTCAGGTGTGATGCTCGGTGTGATGCTCGGGGATCCAGGAATTCatCTGGAGTCTGGTATACACAGCGCAGACGGAGGTTCCCCTCCAGGATGACGACGATAAGCTCGTAACGAAAGGATGGGTGCGA
141	GTTCCGTTGTCCGTGCTGTCCAGTCAGGTGTGATGCTCGGTGTGATGCTCGGGGATCCAGGAATTCatCTGGAGAGACTTCATCCTGATTCTCAGGCCTTATCACCTCCAGGATGACGACGATAAGCTCGTAACGAAAGGATGGGTGCGA
142	GTTCCGTTGTCCGTGCTGTCCAGTCAGGTGTGATGCTCGGTGTGATGCTCGGGGATCCAGGAATTCatCTGGAGAGACTGACTCAGATAGAGATAGTTAATTAAACTCCAGGATGACGACGATAAGCTCGTAACGAAAGGATGGGTGCGA
143	GTTCCGTTGTCCGTGCTGTCCAGTCAGGTGTGATGCTCGGTGTGATGCTCGGGGATCCAGGAATTCatCTGGAGCGATGGGATACAGTGTGGTGCAATGAACGTGCTCCAGGATGACGACGATAAGCTCGTAACGAAAGGATGGGTGCGA
144	GTTCCGTTGTCCGTGCTGTCCAGTCAGGTGTGATGCTCGGTGTGATGCTCGGGGATCCAGGAATTCatCTGGAGTCACGCCTGTAATCCTAGCACTTTGGGAGGCCTCCAGGATGACGACGATAAGCTCGTAACGAAAGGATGGGTGCGA
145	GTTCCGTTGTCCGTGCTGTCCAGTCAGGTGTGATGCTCGGTGTGATGCTCGGGGATCCAGGAATTCatCTGGAGCCTCCTGCCCCCACCTAGTACACAACCTCCCCTCCAGGATGACGACGATAAGCTCGTAACGAAAGGATGGGTGCGA
146	GTTCCGTTGTCCGTGCTGTCCAGTCAGGTGTGATGCTCGGTGTGATGCTCGGGGATCCAGGAATTCatCTGGAGAGCCGGGCGTGGTGGTGGGCGCCTGTAGTCCCTCCAGGATGACGACGATAAGCTCGTAACGAAAGGATGGGTGCGA
147	GTTCCGTTGTCCGTGCTGTCCAGTCAGGTGTGATGCTCGGTGTGATGCTCGGGGATCCAGGAATTCatCTGGAGGAGCCCAGAATGGTTCTCACTCCCTCAACCCCTCCAGGATGACGACGATAAGCTCGTAACGAAAGGATGGGTGCGA
148	GTTCCGTTGTCCGTGCTGTCCAGTCAGGTGTGATGCTCGGTGTGATGCTCGGGGATCCAGGAATTCatCTGGAGAGAATTATGAATACATGAAATTGTAGGAATACTCCAGGATGACGACGATAAGCTCGTAACGAAAGGATGGGTGCGA
149	GTTCCGTTGTCCGTGCTGTCCAGTCAGGTGTGATGCTCGGTGTGATGCTCGGGGATCCAGGAATTCatCTGGAGCAGTCAGTCCAAGGTTCAGAAGCCTCTTCCTCTCCAGGATGACGACGATAAGCTCGTAACGAAAGGATGGGTGCGA
150	GTTCCGTTGTCCGTGCTGTCCAGTCAGGTGTGATGCTCGGTGTGATGCTCGGGGATCCAGGAATTCatCTGGAGACAAGGAACTGGCAATCTCGTGGAGGAGGCGCTCCAGGATGACGACGATAAGCTCGTAACGAAAGGATGGGTGCGA
151	GTTCCGTTGTCCGTGCTGTCCAGTCAGGTGTGATGCTCGGTGTGATGCTCGGGGATCCAGGAATTCatCTGGAGAAAAAAAAAAAAAAATAGAAGCTCCTGGTCCCTCCAGGATGACGACGATAAGCTCGTAACGAAAGGATGGGTGCGA
152	GTTCCGTTGTCCGTGCTGTCCAGTCAGGTGTGATGCTCGGTGTGATGCTCGGGGATCCAGGAATTCatCTGGAGTCCTGCAGGAAAGACTCATTCAAGATGAAGTCTCCAGGATGACGACGATAAGCTCGTAACGAAAGGATGGGTGCGA
153	GTTCCGTTGTCCGTGCTGTCCAGTCAGGTGTGATGCTCGGTGTGATGCTCGGGGATCCAGGAATTCatCTGGAGTGCTGGGATTACAGGTTTGAGCCACCGCGCCCTCCAGGATGACGACGATAAGCTCGTAACGAAAGGATGGGTGCGA
154	GTTCCGTTGTCCGTGCTGTCCAGTCAGGTGTGATGCTCGGTGTGATGCTCGGGGATCCAGGAATTCatCTGGAGGCTGGGATTACAGGTGTGAGCCACCGCGCCTCTCCAGGATGACGACGATAAGCTCGTAACGAAAGGATGGGTGCGA
155	GTTCCGTTGTCCGTGCTGTCCAGTCAGGTGTGATGCTCGGTGTGATGCTCGGGGATCCAGGAATTCatCTGGAGTTTTAGTAGAGATGGGGTTTTGCCATGTTGGCTCCAGGATGACGACGATAAGCTCGTAACGAAAGGATGGGTGCGA
156	GTTCCGTTGTCCGTGCTGTCCAGTCAGGTGTGATGCTCGGTGTGATGCTCGGGGATCCAGGAATTCatCTGGAGTTTCTTAGTTTCTGTGTCTTTGCCTGGAAGACTCCAGGATGACGACGATAAGCTCGTAACGAAAGGATGGGTGCGA
157	GTTCCGTTGTCCGTGCTGTCCAGTCAGGTGTGATGCTCGGTGTGATGCTCGGGGATCCAGGAATTCatCTGGAGAGAAGGGGCTAATGGTAGAATGTGATAACAGCTCCAGGATGACGACGATAAGCTCGTAACGAAAGGATGGGTGCGA
158	GTTCCGTTGTCCGTGCTGTCCAGTCAGGTGTGATGCTCGGTGTGATGCTCGGGGATCCAGGAATTCatCTGGAGGACTCGGCCGGGCGCGATGGCTCACGCCTGTCTCCAGGATGACGACGATAAGCTCGTAACGAAAGGATGGGTGCGA
159	GTTCCGTTGTCCGTGCTGTCCAGTCAGGTGTGATGCTCGGTGTGATGCTCGGGGATCCAGGAATTCatCTGGAGGGCGGAAAGTTCCTCTCATCCTTGAACCTTACTCCAGGATGACGACGATAAGCTCGTAACGAAAGGATGGGTGCGA
160	GTTCCGTTGTCCGTGCTGTCCAGTCAGGTGTGATGCTCGGTGTGATGCTCGGGGATCCAGGAATTCatCTGGAGTTACATTACTTCTCCTCTCAGAAATAACTTCCTCCAGGATGACGACGATAAGCTCGTAACGAAAGGATGGGTGCGA
161	GTTCCGTTGTCCGTGCTGTCCAGTCAGGTGTGATGCTCGGTGTGATGCTCGGGGATCCAGGAATTCatCTGGAGAACCCTTAATTGCTCGGTATTCTCATGTTCACTCCAGGATGACGACGATAAGCTCGTAACGAAAGGATGGGTGCGA
162	GTTCCGTTGTCCGTGCTGTCCAGTCAGGTGTGATGCTCGGTGTGATGCTCGGGGATCCAGGAATTCatCTGGAGTTGAGCCCAGGAGTTTGAGGCCACAGTAAGCCTCCAGGATGACGACGATAAGCTCGTAACGAAAGGATGGGTGCGA
163	GTTCCGTTGTCCGTGCTGTCCAGTCAGGTGTGATGCTCGGTGTGATGCTCGGGGATCCAGGAATTCatCTGGAGAGCAAGACTCTATCTTGGAAAAAAAAAAAAACTCCAGGATGACGACGATAAGCTCGTAACGAAAGGATGGGTGCGA
164	GTTCCGTTGTCCGTGCTGTCCAGTCAGGTGTGATGCTCGGTGTGATGCTCGGGGATCCAGGAATTCatCTGGAGCTGTTTGAGTGTTCCGTGACATGTGACCTTCCTCCAGGATGACGACGATAAGCTCGTAACGAAAGGATGGGTGCGA
165	GTTCCGTTGTCCGTGCTGTCCAGTCAGGTGTGATGCTCGGTGTGATGCTCGGGGATCCAGGAATTCatCTGGAGTGGTCAGGCTGGTCTTGAACTCCTGACCTCACTCCAGGATGACGACGATAAGCTCGTAACGAAAGGATGGGTGCGA
166	GTTCCGTTGTCCGTGCTGTCCAGTCAGGTGTGATGCTCGGTGTGATGCTCGGGGATCCAGGAATTCatCTGGAGAAGATTATCTTATTCTGGCCAGGCTCGGTGGCTCCAGGATGACGACGATAAGCTCGTAACGAAAGGATGGGTGCGA
167	GTTCCGTTGTCCGTGCTGTCCAGTCAGGTGTGATGCTCGGTGTGATGCTCGGGGATCCAGGAATTCatCTGGAGATGCCCCAGTCAAGTGTGACTGGCTGTTGGGCTCCAGGATGACGACGATAAGCTCGTAACGAAAGGATGGGTGCGA
168	GTTCCGTTGTCCGTGCTGTCCAGTCAGGTGTGATGCTCGGTGTGATGCTCGGGGATCCAGGAATTCatCTGGAGGCTGGAGTACAGTGGTGCGATCTCAGCTCACCTCCAGGATGACGACGATAAGCTCGTAACGAAAGGATGGGTGCGA
169	GTTCCGTTGTCCGTGCTGTCCAGTCAGGTGTGATGCTCGGTGTGATGCTCGGGGATCCAGGAATTCatCTGGAGCAAGTGGGAGTGAGGGCACAAAGTGAGGCTTCTCCAGGATGACGACGATAAGCTCGTAACGAAAGGATGGGTGCGA
170	GTTCCGTTGTCCGTGCTGTCCAGTCAGGTGTGATGCTCGGTGTGATGCTCGGGGATCCAGGAATTCatCTGGAGGCCAAGAAGGCTTTCTTCAATTTAGGAAAGACTCCAGGATGACGACGATAAGCTCGTAACGAAAGGATGGGTGCGA
171	GTTCCGTTGTCCGTGCTGTCCAGTCAGGTGTGATGCTCGGTGTGATGCTCGGGGATCCAGGAATTCatCTGGAGATTTGATCATCATCACAGGTGGGCTTGGGGTCTCCAGGATGACGACGATAAGCTCGTAACGAAAGGATGGGTGCGA
172	GTTCCGTTGTCCGTGCTGTCCAGTCAGGTGTGATGCTCGGTGTGATGCTCGGGGATCCAGGAATTCatCTGGAGGTTCTCTCTGATCCTTCTCCTTCTCAAGTCTCTCCAGGATGACGACGATAAGCTCGTAACGAAAGGATGGGTGCGA
173	GTTCCGTTGTCCGTGCTGTCCAGTCAGGTGTGATGCTCGGTGTGATGCTCGGGGATCCAGGAATTCatCTGGAGATTCTCCTGCCTCAGTCTCCCGTGTAGCTGGCTCCAGGATGACGACGATAAGCTCGTAACGAAAGGATGGGTGCGA
174	GTTCCGTTGTCCGTGCTGTCCAGTCAGGTGTGATGCTCGGTGTGATGCTCGGGGATCCAGGAATTCatCTGGAGGTGATCCGCCCGCCTTGGCCTCCCAAATTGTCTCCAGGATGACGACGATAAGCTCGTAACGAAAGGATGGGTGCGA
175	GTTCCGTTGTCCGTGCTGTCCAGTCAGGTGTGATGCTCGGTGTGATGCTCGGGGATCCAGGAATTCatCTGGAGTCTCTGCTTGCCCCTGCAGGCAATGTTTCTACTCCAGGATGACGACGATAAGCTCGTAACGAAAGGATGGGTGCGA
176	GTTCCGTTGTCCGTGCTGTCCAGTCAGGTGTGATGCTCGGTGTGATGCTCGGGGATCCAGGAATTCatCTGGAGGAAGAAAGAAAGAAAGAGAGAGAAAGAAAAACTCCAGGATGACGACGATAAGCTCGTAACGAAAGGATGGGTGCGA
177	GTTCCGTTGTCCGTGCTGTCCAGTCAGGTGTGATGCTCGGTGTGATGCTCGGGGATCCAGGAATTCatCTGGAGAAAAAAAAGAAAGAAAGAGAAAGAAAAGAAACTCCAGGATGACGACGATAAGCTCGTAACGAAAGGATGGGTGCGA
178	GTTCCGTTGTCCGTGCTGTCCAGTCAGGTGTGATGCTCGGTGTGATGCTCGGGGATCCAGGAATTCatCTGGAGTGAACATCATAGGATGTATTTACACAAACCTCTCCAGGATGACGACGATAAGCTCGTAACGAAAGGATGGGTGCGA
179	GTTCCGTTGTCCGTGCTGTCCAGTCAGGTGTGATGCTCGGTGTGATGCTCGGGGATCCAGGAATTCatCTGGAGACGGACATAACACATGAAGTCACAACACAGACTCCAGGATGACGACGATAAGCTCGTAACGAAAGGATGGGTGCGA
180	GTTCCGTTGTCCGTGCTGTCCAGTCAGGTGTGATGCTCGGTGTGATGCTCGGGGATCCAGGAATTCatCTGGAGCCTGAGTGTGTCACTTCTTTCTTTCTTTTTTCTCCAGGATGACGACGATAAGCTCGTAACGAAAGGATGGGTGCGA
181	GTTCCGTTGTCCGTGCTGTCCAGTCAGGTGTGATGCTCGGTGTGATGCTCGGGGATCCAGGAATTCatCTGGAGTGCTGACACCTTAATGTACCCTGGCCTCCCTCTCCAGGATGACGACGATAAGCTCGTAACGAAAGGATGGGTGCGA
182	GTTCCGTTGTCCGTGCTGTCCAGTCAGGTGTGATGCTCGGTGTGATGCTCGGGGATCCAGGAATTCatCTGGAGGGACAGATGAGGCACGGATTAGAACCCTGAACTCCAGGATGACGACGATAAGCTCGTAACGAAAGGATGGGTGCGA
183	GTTCCGTTGTCCGTGCTGTCCAGTCAGGTGTGATGCTCGGTGTGATGCTCGGGGATCCAGGAATTCatCTGGAGTGCCACCATGCCAGGTTAGTTTTTATATTTTCTCCAGGATGACGACGATAAGCTCGTAACGAAAGGATGGGTGCGA
184	GTTCCGTTGTCCGTGCTGTCCAGTCAGGTGTGATGCTCGGTGTGATGCTCGGGGATCCAGGAATTCatCTGGAGCTGTTCTCCAAAATCGTTTTACCAGTTCATACTCCAGGATGACGACGATAAGCTCGTAACGAAAGGATGGGTGCGA
185	GTTCCGTTGTCCGTGCTGTCCAGTCAGGTGTGATGCTCGGTGTGATGCTCGGGGATCCAGGAATTCatCTGGAGCTAGATGACTTGCTTTCAAGCCCCAGCGCTGCTCCAGGATGACGACGATAAGCTCGTAACGAAAGGATGGGTGCGA
186	GTTCCGTTGTCCGTGCTGTCCAGTCAGGTGTGATGCTCGGTGTGATGCTCGGGGATCCAGGAATTCatCTGGAGCTCCTAGCTTGTAGATACCTCCTCGCCTTGGCTCCAGGATGACGACGATAAGCTCGTAACGAAAGGATGGGTGCGA
187	GTTCCGTTGTCCGTGCTGTCCAGTCAGGTGTGATGCTCGGTGTGATGCTCGGGGATCCAGGAATTCatCTGGAGAACAATTCTTGCTCCCGAGACTTTAAGTCTTCTCCAGGATGACGACGATAAGCTCGTAACGAAAGGATGGGTGCGA
188	GTTCCGTTGTCCGTGCTGTCCAGTCAGGTGTGATGCTCGGTGTGATGCTCGGGGATCCAGGAATTCatCTGGAGTCCTAAATCGCAAAAGTGCCGAGTATCCCACCTCCAGGATGACGACGATAAGCTCGTAACGAAAGGATGGGTGCGA
189	GTTCCGTTGTCCGTGCTGTCCAGTCAGGTGTGATGCTCGGTGTGATGCTCGGGGATCCAGGAATTCatCTGGAGATTTGTTATTATAAGGACTTTTGTGATTATTCTCCAGGATGACGACGATAAGCTCGTAACGAAAGGATGGGTGCGA
190	GTTCCGTTGTCCGTGCTGTCCAGTCAGGTGTGATGCTCGGTGTGATGCTCGGGGATCCAGGAATTCatCTGGAGAGCTTTACAGACAAGTGAGCTGCGGCTTAGGCTCCAGGATGACGACGATAAGCTCGTAACGAAAGGATGGGTGCGA
191	GTTCCGTTGTCCGTGCTGTCCAGTCAGGTGTGATGCTCGGTGTGATGCTCGGGGATCCAGGAATTCatCTGGAGCTGGGGGCAGTTGAGTCCGGGGCGGTCTCTGCTCCAGGATGACGACGATAAGCTCGTAACGAAAGGATGGGTGCGA
192	GTTCCGTTGTCCGTGCTGTCCAGTCAGGTGTGATGCTCGGTGTGATGCTCGGGGATCCAGGAATTCatCTGGAGAGGACGCAGCCGCACGGGCGGAAACCGGCAACTCCAGGATGACGACGATAAGCTCGTAACGAAAGGATGGGTGCGA
193	GTTCCGTTGTCCGTGCTGTCCAGTCAGGTGTGATGCTCGGTGTGATGCTCGGGGATCCAGGAATTCatCTGGAGACCACACGCACAACATGTCATGTAAATAAAGCTCCAGGATGACGACGATAAGCTCGTAACGAAAGGATGGGTGCGA
194	GTTCCGTTGTCCGTGCTGTCCAGTCAGGTGTGATGCTCGGTGTGATGCTCGGGGATCCAGGAATTCatCTGGAGTCACAAATGAGCCTGTTTTTTTTTTTTTTTTCTCCAGGATGACGACGATAAGCTCGTAACGAAAGGATGGGTGCGA
195	GTTCCGTTGTCCGTGCTGTCCAGTCAGGTGTGATGCTCGGTGTGATGCTCGGGGATCCAGGAATTCatCTGGAGGTCTACCCAGTTGAATTTTTTTTTTTCTAAACTCCAGGATGACGACGATAAGCTCGTAACGAAAGGATGGGTGCGA
196	GTTCCGTTGTCCGTGCTGTCCAGTCAGGTGTGATGCTCGGTGTGATGCTCGGGGATCCAGGAATTCatCTGGAGTAGTTTTATCCTTCCTCAAAATGGGGAGCTCCTCCAGGATGACGACGATAAGCTCGTAACGAAAGGATGGGTGCGA
197	GTTCCGTTGTCCGTGCTGTCCAGTCAGGTGTGATGCTCGGTGTGATGCTCGGGGATCCAGGAATTCatCTGGAGTGTGAGCCACCGTGCTCAGCCTGATTTATTTCTCCAGGATGACGACGATAAGCTCGTAACGAAAGGATGGGTGCGA
198	GTTCCGTTGTCCGTGCTGTCCAGTCAGGTGTGATGCTCGGTGTGATGCTCGGGGATCCAGGAATTCatCTGGAGAATAAAAAATGGGCATAGCCAGGCTCAGTGGCTCCAGGATGACGACGATAAGCTCGTAACGAAAGGATGGGTGCGA
199	GTTCCGTTGTCCGTGCTGTCCAGTCAGGTGTGATGCTCGGTGTGATGCTCGGGGATCCAGGAATTCatCTGGAGTGGTCCTCAGCCCTCTACCCTGCCTCCATTTCTCCAGGATGACGACGATAAGCTCGTAACGAAAGGATGGGTGCGA
200	GTTCCGTTGTCCGTGCTGTCCAGTCAGGTGTGATGCTCGGTGTGATGCTCGGGGATCCAGGAATTCatCTGGAGCTTTACCTTGTGATCGTGTGAGTCAATTCTCCTCCAGGATGACGACGATAAGCTCGTAACGAAAGGATGGGTGCGA
201	GTTCCGTTGTCCGTGCTGTCCAGTCAGGTGTGATGCTCGGTGTGATGCTCGGGGATCCAGGAATTCatCTGGAGTACCTTGTTCCGGAAGGGCCACGGCAGCAGCCTCCAGGATGACGACGATAAGCTCGTAACGAAAGGATGGGTGCGA
202	GTTCCGTTGTCCGTGCTGTCCAGTCAGGTGTGATGCTCGGTGTGATGCTCGGGGATCCAGGAATTCatCTGGAGGGGGGTCATCTAGCTTAGTGTTTGTCAGCTGCTCCAGGATGACGACGATAAGCTCGTAACGAAAGGATGGGTGCGA
203	GTTCCGTTGTCCGTGCTGTCCAGTCAGGTGTGATGCTCGGTGTGATGCTCGGGGATCCAGGAATTCatCTGGAGAGTCCTAGTGGAGCCGTCTGGGTTTGCTTGTCTCCAGGATGACGACGATAAGCTCGTAACGAAAGGATGGGTGCGA
204	GTTCCGTTGTCCGTGCTGTCCAGTCAGGTGTGATGCTCGGTGTGATGCTCGGGGATCCAGGAATTCatCTGGAGGAGTCCCCAGAACCTTTTAGGGGCTCGGATACTCCAGGATGACGACGATAAGCTCGTAACGAAAGGATGGGTGCGA
205	GTTCCGTTGTCCGTGCTGTCCAGTCAGGTGTGATGCTCGGTGTGATGCTCGGGGATCCAGGAATTCatCTGGAGACTTTCTGGAGGGTAGTGAAGGTACACAGAACTCCAGGATGACGACGATAAGCTCGTAACGAAAGGATGGGTGCGA
206	GTTCCGTTGTCCGTGCTGTCCAGTCAGGTGTGATGCTCGGTGTGATGCTCGGGGATCCAGGAATTCatCTGGAGAGTCATTAGTACAAAGGACATCCAGATGAGTCTCCAGGATGACGACGATAAGCTCGTAACGAAAGGATGGGTGCGA
207	GTTCCGTTGTCCGTGCTGTCCAGTCAGGTGTGATGCTCGGTGTGATGCTCGGGGATCCAGGAATTCatCTGGAGTGGAACCATAGTGGATAGATCTCCTTTCTCACTCCAGGATGACGACGATAAGCTCGTAACGAAAGGATGGGTGCGA
208	GTTCCGTTGTCCGTGCTGTCCAGTCAGGTGTGATGCTCGGTGTGATGCTCGGGGATCCAGGAATTCatCTGGAGGACATCAAAACGTGCGCAACCTGCTCTAATACTCCAGGATGACGACGATAAGCTCGTAACGAAAGGATGGGTGCGA
209	GTTCCGTTGTCCGTGCTGTCCAGTCAGGTGTGATGCTCGGTGTGATGCTCGGGGATCCAGGAATTCatCTGGAGGAAGCCGAGGCAGGCGGATCACTTGAGTTGACTCCAGGATGACGACGATAAGCTCGTAACGAAAGGATGGGTGCGA
210	GTTCCGTTGTCCGTGCTGTCCAGTCAGGTGTGATGCTCGGTGTGATGCTCGGGGATCCAGGAATTCatCTGGAGAAAATATAGATCTCCGAGCTCTGCTCCCAAGCTCCAGGATGACGACGATAAGCTCGTAACGAAAGGATGGGTGCGA
211	GTTCCGTTGTCCGTGCTGTCCAGTCAGGTGTGATGCTCGGTGTGATGCTCGGGGATCCAGGAATTCatCTGGAGTGATCCGCCCGTCTCGGCCTCCCAAAGTGCTCTCCAGGATGACGACGATAAGCTCGTAACGAAAGGATGGGTGCGA
212	GTTCCGTTGTCCGTGCTGTCCAGTCAGGTGTGATGCTCGGTGTGATGCTCGGGGATCCAGGAATTCatCTGGAGAGGGACCACACTTTGTATAGCATTGTTCTAACTCCAGGATGACGACGATAAGCTCGTAACGAAAGGATGGGTGCGA
213	GTTCCGTTGTCCGTGCTGTCCAGTCAGGTGTGATGCTCGGTGTGATGCTCGGGGATCCAGGAATTCatCTGGAGCAGATTTATCGAAATATACTTCACGTATGACCTCCAGGATGACGACGATAAGCTCGTAACGAAAGGATGGGTGCGA
214	GTTCCGTTGTCCGTGCTGTCCAGTCAGGTGTGATGCTCGGTGTGATGCTCGGGGATCCAGGAATTCatCTGGAGTCCATGTTCACAGGCAAAAAATGAAGGAATCCTCCAGGATGACGACGATAAGCTCGTAACGAAAGGATGGGTGCGA
215	GTTCCGTTGTCCGTGCTGTCCAGTCAGGTGTGATGCTCGGTGTGATGCTCGGGGATCCAGGAATTCatCTGGAGTTTACATGAAACAAAGTTTGTGTTAAGTACTCTCCAGGATGACGACGATAAGCTCGTAACGAAAGGATGGGTGCGA
216	GTTCCGTTGTCCGTGCTGTCCAGTCAGGTGTGATGCTCGGTGTGATGCTCGGGGATCCAGGAATTCatCTGGAGTGCTATTAATACAAATTTTTACTTATGGTAACTCCAGGATGACGACGATAAGCTCGTAACGAAAGGATGGGTGCGA
217	GTTCCGTTGTCCGTGCTGTCCAGTCAGGTGTGATGCTCGGTGTGATGCTCGGGGATCCAGGAATTCatCTGGAGTAACACCCTTCAAATTTCTTCTTTCTTTCTTCTCCAGGATGACGACGATAAGCTCGTAACGAAAGGATGGGTGCGA
218	GTTCCGTTGTCCGTGCTGTCCAGTCAGGTGTGATGCTCGGTGTGATGCTCGGGGATCCAGGAATTCatCTGGAGAGACTCTATCTTGGAAAAAAAAAAAAAAAAACTCCAGGATGACGACGATAAGCTCGTAACGAAAGGATGGGTGCGA
219	GTTCCGTTGTCCGTGCTGTCCAGTCAGGTGTGATGCTCGGTGTGATGCTCGGGGATCCAGGAATTCatCTGGAGACAGTGGTTTCAGATTATGGGTTTTGAGGTCCTCCAGGATGACGACGATAAGCTCGTAACGAAAGGATGGGTGCGA
220	GTTCCGTTGTCCGTGCTGTCCAGTCAGGTGTGATGCTCGGTGTGATGCTCGGGGATCCAGGAATTCatCTGGAGCCTTCTCTCCCCTCCGGCCTCAATACCACCCCTCCAGGATGACGACGATAAGCTCGTAACGAAAGGATGGGTGCGA
221	GTTCCGTTGTCCGTGCTGTCCAGTCAGGTGTGATGCTCGGTGTGATGCTCGGGGATCCAGGAATTCatCTGGAGCAGACCCCACTCCCATGGGAAGTCTCCGTGGCTCCAGGATGACGACGATAAGCTCGTAACGAAAGGATGGGTGCGA
222	GTTCCGTTGTCCGTGCTGTCCAGTCAGGTGTGATGCTCGGTGTGATGCTCGGGGATCCAGGAATTCatCTGGAGGACATGCACCTGCAGTGCCAACTACTCAGGACTCCAGGATGACGACGATAAGCTCGTAACGAAAGGATGGGTGCGA
223	GTTCCGTTGTCCGTGCTGTCCAGTCAGGTGTGATGCTCGGTGTGATGCTCGGGGATCCAGGAATTCatCTGGAGTAGGGTCCTGACTTGTCTCAGGGTCTTTGGACTCCAGGATGACGACGATAAGCTCGTAACGAAAGGATGGGTGCGA
224	GTTCCGTTGTCCGTGCTGTCCAGTCAGGTGTGATGCTCGGTGTGATGCTCGGGGATCCAGGAATTCatCTGGAGACACACACACACACAGACACACACACACACACTCCAGGATGACGACGATAAGCTCGTAACGAAAGGATGGGTGCGA
225	GTTCCGTTGTCCGTGCTGTCCAGTCAGGTGTGATGCTCGGTGTGATGCTCGGGGATCCAGGAATTCatCTGGAGCCAAAGCGGCACACCTGCCCTGCCCCACCTGCTCCAGGATGACGACGATAAGCTCGTAACGAAAGGATGGGTGCGA
226	GTTCCGTTGTCCGTGCTGTCCAGTCAGGTGTGATGCTCGGTGTGATGCTCGGGGATCCAGGAATTCatCTGGAGCTTTGCTTCCTGCTCGGCCACTAGAGCAATGCTCCAGGATGACGACGATAAGCTCGTAACGAAAGGATGGGTGCGA
227	GTTCCGTTGTCCGTGCTGTCCAGTCAGGTGTGATGCTCGGTGTGATGCTCGGGGATCCAGGAATTCatCTGGAGACATCGGGGGTTTGTGTTTTTTTTTTTTTTTCTCCAGGATGACGACGATAAGCTCGTAACGAAAGGATGGGTGCGA
228	GTTCCGTTGTCCGTGCTGTCCAGTCAGGTGTGATGCTCGGTGTGATGCTCGGGGATCCAGGAATTCatCTGGAGATTTATTAAATGAATAATTAATCTTCCACAGCTCCAGGATGACGACGATAAGCTCGTAACGAAAGGATGGGTGCGA
229	GTTCCGTTGTCCGTGCTGTCCAGTCAGGTGTGATGCTCGGTGTGATGCTCGGGGATCCAGGAATTCatCTGGAGGCACATCGGGGGTTTAAGTTTTTTTTTTTTTCTCCAGGATGACGACGATAAGCTCGTAACGAAAGGATGGGTGCGA
230	GTTCCGTTGTCCGTGCTGTCCAGTCAGGTGTGATGCTCGGTGTGATGCTCGGGGATCCAGGAATTCatCTGGAGGCACATCGGGGGTTTGTTTTTTTTTTTTTTTCTCCAGGATGACGACGATAAGCTCGTAACGAAAGGATGGGTGCGA
231	GTTCCGTTGTCCGTGCTGTCCAGTCAGGTGTGATGCTCGGTGTGATGCTCGGGGATCCAGGAATTCatCTGGAGCATCTCAGTGCCCAGTTCAAGACCTGGCACCCTCCAGGATGACGACGATAAGCTCGTAACGAAAGGATGGGTGCGA
232	GTTCCGTTGTCCGTGCTGTCCAGTCAGGTGTGATGCTCGGTGTGATGCTCGGGGATCCAGGAATTCatCTGGAGTGGGGACAATCTCAGTGCCACCTTATCAGAGCTCCAGGATGACGACGATAAGCTCGTAACGAAAGGATGGGTGCGA
233	GTTCCGTTGTCCGTGCTGTCCAGTCAGGTGTGATGCTCGGTGTGATGCTCGGGGATCCAGGAATTCatCTGGAGTCAAACTCCTTAAGCTATCCTCCCATCTCAGCTCCAGGATGACGACGATAAGCTCGTAACGAAAGGATGGGTGCGA
234	GTTCCGTTGTCCGTGCTGTCCAGTCAGGTGTGATGCTCGGTGTGATGCTCGGGGATCCAGGAATTCatCTGGAGTTTTTAGTAGAGACGTGGTTTCACCGAGTTACTCCAGGATGACGACGATAAGCTCGTAACGAAAGGATGGGTGCGA
235	GTTCCGTTGTCCGTGCTGTCCAGTCAGGTGTGATGCTCGGTGTGATGCTCGGGGATCCAGGAATTCatCTGGAGAGATGGTGAAACCCCGTCTCTCCTAAAAATACTCCAGGATGACGACGATAAGCTCGTAACGAAAGGATGGGTGCGA
236	GTTCCGTTGTCCGTGCTGTCCAGTCAGGTGTGATGCTCGGTGTGATGCTCGGGGATCCAGGAATTCatCTGGAGAAGAACATGCATTTGTTCCTTACTCTTACTCCTCCAGGATGACGACGATAAGCTCGTAACGAAAGGATGGGTGCGA
237	GTTCCGTTGTCCGTGCTGTCCAGTCAGGTGTGATGCTCGGTGTGATGCTCGGGGATCCAGGAATTCatCTGGAGCCTGCCTCTGGTCCAGCGGTAGGGGGATAGCCTCCAGGATGACGACGATAAGCTCGTAACGAAAGGATGGGTGCGA
238	GTTCCGTTGTCCGTGCTGTCCAGTCAGGTGTGATGCTCGGTGTGATGCTCGGGGATCCAGGAATTCatCTGGAGCCCCAGATGTGTTTTGCTGACCACGCCTCACCTCCAGGATGACGACGATAAGCTCGTAACGAAAGGATGGGTGCGA
239	GTTCCGTTGTCCGTGCTGTCCAGTCAGGTGTGATGCTCGGTGTGATGCTCGGGGATCCAGGAATTCatCTGGAGATATCCAGTTGCGAGGGCAGCGCTGGGAGCCCTCCAGGATGACGACGATAAGCTCGTAACGAAAGGATGGGTGCGA
240	GTTCCGTTGTCCGTGCTGTCCAGTCAGGTGTGATGCTCGGTGTGATGCTCGGGGATCCAGGAATTCatCTGGAGGATAACTTCTGATTCTTGAACCAAGAAATTTCTCCAGGATGACGACGATAAGCTCGTAACGAAAGGATGGGTGCGA
241	GTTCCGTTGTCCGTGCTGTCCAGTCAGGTGTGATGCTCGGTGTGATGCTCGGGGATCCAGGAATTCatCTGGAGTGATTTCTTTTTTTTTTTGTTTGAGACAGAGCTCCAGGATGACGACGATAAGCTCGTAACGAAAGGATGGGTGCGA
242	GTTCCGTTGTCCGTGCTGTCCAGTCAGGTGTGATGCTCGGTGTGATGCTCGGGGATCCAGGAATTCatCTGGAGCACACCCAGCTAATTTTTGTATTTTTAGTAGCTCCAGGATGACGACGATAAGCTCGTAACGAAAGGATGGGTGCGA
243	GTTCCGTTGTCCGTGCTGTCCAGTCAGGTGTGATGCTCGGTGTGATGCTCGGGGATCCAGGAATTCatCTGGAGTGATATGATTAAAACTGTGTGATCATAAAAGCTCCAGGATGACGACGATAAGCTCGTAACGAAAGGATGGGTGCGA
244	GTTCCGTTGTCCGTGCTGTCCAGTCAGGTGTGATGCTCGGTGTGATGCTCGGGGATCCAGGAATTCatCTGGAGTGCCAGGTTTTGGAAGGAGGGAGAGGGGAAACTCCAGGATGACGACGATAAGCTCGTAACGAAAGGATGGGTGCGA
245	GTTCCGTTGTCCGTGCTGTCCAGTCAGGTGTGATGCTCGGTGTGATGCTCGGGGATCCAGGAATTCatCTGGAGGCCTCCTCCTTTGTCGTCATGTTTGAACTTCCTCCAGGATGACGACGATAAGCTCGTAACGAAAGGATGGGTGCGA
246	GTTCCGTTGTCCGTGCTGTCCAGTCAGGTGTGATGCTCGGTGTGATGCTCGGGGATCCAGGAATTCatCTGGAGGGCATGCACCACCACGCCCAGCTAATTTTTGCTCCAGGATGACGACGATAAGCTCGTAACGAAAGGATGGGTGCGA
247	GTTCCGTTGTCCGTGCTGTCCAGTCAGGTGTGATGCTCGGTGTGATGCTCGGGGATCCAGGAATTCatCTGGAGAGGGGTGATCCCATGTAGGGCCGGTTTTTGGCTCCAGGATGACGACGATAAGCTCGTAACGAAAGGATGGGTGCGA
248	GTTCCGTTGTCCGTGCTGTCCAGTCAGGTGTGATGCTCGGTGTGATGCTCGGGGATCCAGGAATTCatCTGGAGCTTACTCTTACTCTCTGAGGGCCTGCCGATGCTCCAGGATGACGACGATAAGCTCGTAACGAAAGGATGGGTGCGA
249	GTTCCGTTGTCCGTGCTGTCCAGTCAGGTGTGATGCTCGGTGTGATGCTCGGGGATCCAGGAATTCatCTGGAGTAACATGCCTATAATTTTCCTGGATTTTTTTCTCCAGGATGACGACGATAAGCTCGTAACGAAAGGATGGGTGCGA
250	GTTCCGTTGTCCGTGCTGTCCAGTCAGGTGTGATGCTCGGTGTGATGCTCGGGGATCCAGGAATTCatCTGGAGTATATTTCAGACAGAGCATCTCAATTTGGATCTCCAGGATGACGACGATAAGCTCGTAACGAAAGGATGGGTGCGA
251	GTTCCGTTGTCCGTGCTGTCCAGTCAGGTGTGATGCTCGGTGTGATGCTCGGGGATCCAGGAATTCatCTGGAGCAAATACCTGATTTCTTTTTTTTTGTTGTTTCTCCAGGATGACGACGATAAGCTCGTAACGAAAGGATGGGTGCGA
252	GTTCCGTTGTCCGTGCTGTCCAGTCAGGTGTGATGCTCGGTGTGATGCTCGGGGATCCAGGAATTCatCTGGAGGGAGTCTCACCCCCCGGAGGCGTTCGGGCCGCTCCAGGATGACGACGATAAGCTCGTAACGAAAGGATGGGTGCGA
253	GTTCCGTTGTCCGTGCTGTCCAGTCAGGTGTGATGCTCGGTGTGATGCTCGGGGATCCAGGAATTCatCTGGAGACATGACTTTGCACATTGCTGTTCCCTTTGGCTCCAGGATGACGACGATAAGCTCGTAACGAAAGGATGGGTGCGA
254	GTTCCGTTGTCCGTGCTGTCCAGTCAGGTGTGATGCTCGGTGTGATGCTCGGGGATCCAGGAATTCatCTGGAGGAAGCATTCAGAACATAGTCTTTTCAAATTGCTCCAGGATGACGACGATAAGCTCGTAACGAAAGGATGGGTGCGA
255	GTTCCGTTGTCCGTGCTGTCCAGTCAGGTGTGATGCTCGGTGTGATGCTCGGGGATCCAGGAATTCatCTGGAGCTCCCGGTCCAGCCGGGCACGGTGGCTCATGCTCCAGGATGACGACGATAAGCTCGTAACGAAAGGATGGGTGCGA
256	GTTCCGTTGTCCGTGCTGTCCAGTCAGGTGTGATGCTCGGTGTGATGCTCGGGGATCCAGGAATTCatCTGGAGCTGGCCGTTGGGGGCGAAAGGTGTGACTGAACTCCAGGATGACGACGATAAGCTCGTAACGAAAGGATGGGTGCGA
257	GTTCCGTTGTCCGTGCTGTCCAGTCAGGTGTGATGCTCGGTGTGATGCTCGGGGATCCAGGAATTCatCTGGAGAGCCTCTGTGGGGCCTTTCAATTCTACGGGACTCCAGGATGACGACGATAAGCTCGTAACGAAAGGATGGGTGCGA
258	GTTCCGTTGTCCGTGCTGTCCAGTCAGGTGTGATGCTCGGTGTGATGCTCGGGGATCCAGGAATTCatCTGGAGTAAGCTATCTAAAAATTTTTTTAACTTGATTCTCCAGGATGACGACGATAAGCTCGTAACGAAAGGATGGGTGCGA
259	GTTCCGTTGTCCGTGCTGTCCAGTCAGGTGTGATGCTCGGTGTGATGCTCGGGGATCCAGGAATTCatCTGGAGACGATCTCAGCTCACTGCAACCTCTGCCTCCCTCCAGGATGACGACGATAAGCTCGTAACGAAAGGATGGGTGCGA
260	GTTCCGTTGTCCGTGCTGTCCAGTCAGGTGTGATGCTCGGTGTGATGCTCGGGGATCCAGGAATTCatCTGGAGTCAAACAATCTCTCTGAGATTGTTTGTTTTGCTCCAGGATGACGACGATAAGCTCGTAACGAAAGGATGGGTGCGA
261	GTTCCGTTGTCCGTGCTGTCCAGTCAGGTGTGATGCTCGGTGTGATGCTCGGGGATCCAGGAATTCatCTGGAGAAAGAGGAAATGTATGAGATGAGAGCTGCTCCTCCAGGATGACGACGATAAGCTCGTAACGAAAGGATGGGTGCGA
262	GTTCCGTTGTCCGTGCTGTCCAGTCAGGTGTGATGCTCGGTGTGATGCTCGGGGATCCAGGAATTCatCTGGAGTTCCAGATAACATCCTGCCTGAGGGAAGGGACTCCAGGATGACGACGATAAGCTCGTAACGAAAGGATGGGTGCGA
263	GTTCCGTTGTCCGTGCTGTCCAGTCAGGTGTGATGCTCGGTGTGATGCTCGGGGATCCAGGAATTCatCTGGAGGATAACAGACAAACATGTCTTTAACACACGCCTCCAGGATGACGACGATAAGCTCGTAACGAAAGGATGGGTGCGA
264	GTTCCGTTGTCCGTGCTGTCCAGTCAGGTGTGATGCTCGGTGTGATGCTCGGGGATCCAGGAATTCatCTGGAGCCAGCTGGATCTGGGGTTCTGTGCTTTCTCTCTCCAGGATGACGACGATAAGCTCGTAACGAAAGGATGGGTGCGA
265	GTTCCGTTGTCCGTGCTGTCCAGTCAGGTGTGATGCTCGGTGTGATGCTCGGGGATCCAGGAATTCatCTGGAGGCTGGGATTACAGGTTTGAGCCACCGCGCCTCTCCAGGATGACGACGATAAGCTCGTAACGAAAGGATGGGTGCGA
266	GTTCCGTTGTCCGTGCTGTCCAGTCAGGTGTGATGCTCGGTGTGATGCTCGGGGATCCAGGAATTCatCTGGAGAAAAAGAAAGAAAGAAAAGAGAAAGAAAAGACTCCAGGATGACGACGATAAGCTCGTAACGAAAGGATGGGTGCGA
267	GTTCCGTTGTCCGTGCTGTCCAGTCAGGTGTGATGCTCGGTGTGATGCTCGGGGATCCAGGAATTCatCTGGAGCACATCGGGGGTTTAATAGTTTTTTTTTTTTCTCCAGGATGACGACGATAAGCTCGTAACGAAAGGATGGGTGCGA
268	GTTCCGTTGTCCGTGCTGTCCAGTCAGGTGTGATGCTCGGTGTGATGCTCGGGGATCCAGGAATTCatCTGGAGGCACATCGGGGGTTTTTTTTTTTTTTTTTTTCTCCAGGATGACGACGATAAGCTCGTAACGAAAGGATGGGTGCGA
269	GTTCCGTTGTCCGTGCTGTCCAGTCAGGTGTGATGCTCGGTGTGATGCTCGGGGATCCAGGAATTCatCTGGAGCAAATACCTGATTTCTTTTTTTTTTGTTGTTCTCCAGGATGACGACGATAAGCTCGTAACGAAAGGATGGGTGCGA
270	GTTCCGTTGTCCGTGCTGTCCAGTCAGGTGTGATGCTCGGTGTGATGCTCGGGGATCCAGGAATTCatCTGGAGCACATCGGGGGTTTAATTGTTTTTTTTTTTTCTCCAGGATGACGACGATAAGCTCGTAACGAAAGGATGGGTGCGA
271	GTTCCGTTGTCCGTGCTGTCCAGTCAGGTGTGATGCTCGGTGTGATGCTCGGGGATCCAGGAATTCatCTGGAGACATCGGGGGTTTAATTGGTTTTTTTTTTTTCTCCAGGATGACGACGATAAGCTCGTAACGAAAGGATGGGTGCGA
