## Supplemental Table 4 for "Identification of a regulatory pathway governing TRAF1 via an arthritis-associated non-coding variant"

### Sheet: Readme
PBMs	Protein Binding Microarrays
Motif_ID	Motif ID
Study_ID	Study ID
Expt_ID	Experiment ID
Top_Ref_8mer	Top reference allele with 8 nucleotide
Top_Ref_Escore	Binding score to reference allele
Top_NonRef_8mer	Top non-reference allele with 8 nucleotide
Top_NonRef_Escore	Binding score to non-reference allele
Type	Preference binding type, gain means more binding to non-reference allele
Delta_Escore	Score difference between Top_NonRef_Escore and Top_Ref_Escore
Motif_Species	Motif Species
TF_ID	Transcriptional factor ID
TF_Name	Transcriptional factor name
Human_TF_ID	Human transcriptional factor ID
Human_TF_Name	Human transcriptional factor name
Human_TF_PctID	Motif similarity to human transcriptional factor
Family	Transcriptional factor family

### Sheet: Sheet1
==> rs1609810/use.tab <==
Motif_ID	Study_ID	Expt_ID	Top_Ref_8mer	Top_Ref_Escore	Top_NonRef_8mer	Top_NonRef_Escore	Type	Delta_Escore	Motif_Species	TF_ID	TF_Name	Human_TF_ID	Human_TF_Name	Human_TF_PctID	Family
M01301_1.97d	TF_Evolution	11934	AAAATCGT	0.230046	AAAATCAT	0.451839	Gain	0.221793	Homo_sapiens	ENSG00000165259	HDX	ENSG00000165259	HDX	1	Homeodomain
M01301_1.97d	TF_Evolution	11950	AAAATCGT	0.256934	AAAATCAT	0.457966	Gain	0.201032	Homo_sapiens	ENSG00000165259	HDX	ENSG00000165259	HDX	1	Homeodomain
M01041_1.97d	Nakagawa2013	FOXR1	GGTAAAAC	0.45065	AAATGATT	0.26136	Loss	0.18929	Homo_sapiens	ENSG00000176302	FOXR1	ENSG00000176302	FOXR1	1	Forkhead
M00574_1.97d	Barrera2016	GFI1_L400F_R1	AAAATCGT	0.35893	CAAAATCA	0.47346	Gain	0.11453	Homo_sapiens	ENSG00000162676	GFI1	ENSG00000162676	GFI1	1	C2H2 ZF
M00576_1.97d	Barrera2016	GFI1_REF_R1	AAAATCGT	0.37784	CAAAATCA	0.47238	Gain	0.09454	Homo_sapiens	ENSG00000162676	GFI1	ENSG00000162676	GFI1	1	C2H2 ZF
M00577_1.97d	Barrera2016	GFI1B_A204T_R2	AAAATCGT	0.38015	CAAAATCA	0.46641	Gain	0.08626	Homo_sapiens	ENSG00000165702	GFI1B	ENSG00000165702	GFI1B	1	C2H2 ZF
M00578_1.97d	Barrera2016	GFI1B_REF_R2	AAAATCGT	0.38872	CAAAATCA	0.4668	Gain	0.07808	Homo_sapiens	ENSG00000165702	GFI1B	ENSG00000165702	GFI1B	1	C2H2 ZF
M01478_1.97d	Berger08	Hmx1_3423.1	AAACGATT	0.46283	AAATGATT	0.39202	Loss	0.07081	Mus_musculus	ENSMUSG00000067438	Hmx1	ENSG00000215612	HMX1	1	Homeodomain
M01459_1.97d	Berger08	Hmx2_3424.3	AAACGATT	0.46517	AAATGATT	0.40944	Loss	0.05573	Mus_musculus	ENSMUSG00000050100	Hmx2	ENSG00000188816	HMX2	1	Homeodomain
M01411_1.97d	Berger08	Barhl2_3868.1	AAACGATT	0.47284	AAATGATT	0.41761	Loss	0.05523	Mus_musculus	ENSMUSG00000034384	Barhl2	ENSG00000143032	BARHL2	1	Homeodomain
M01383_1.97d	Berger08	Barhl1_2590.2	AAACGATT	0.46735	AAATGATT	0.41749	Loss	0.04986	Mus_musculus	ENSMUSG00000026805	Barhl1	ENSG00000125492	BARHL1	1	Homeodomain
M01619_1.97d	Berger08	Hmx3_3490.2	AAACGATT	0.4615	AAATGATT	0.41823	Loss	0.04327	PBM_CONSTRUCTS	Hmx3_CONSTRUCT	Hmx3_CONSTRUCT	ENSG00000188620	HMX3	0.931034	Homeodomain
M01274_1.97d	Barrera2016	HOXD13_I322L_R1	CGTTTTAC	0.4129	CATTTTAC	0.4516	Gain	0.0387	Homo_sapiens	ENSG00000128714	HOXD13	ENSG00000128714	HOXD13	1	Homeodomain
==> rs7034653/use.tab <==
Motif_ID	Study_ID	Expt_ID	Top_Ref_8mer	Top_Ref_Escore	Top_NonRef_8mer	Top_NonRef_Escore	Type	Delta_Escore	Motif_Species	TF_ID	TF_Name	Human_TF_ID	Human_TF_Name	Human_TF_PctID	Family
M00403_1.97d	Zoo_01	205	ATGACGAC	0.105293	ATGATGAC	0.455083	Gain	0.349789	Mus_musculus	ENSMUSG00000051510	Mafg	ENSG00000197063	MAFG	0.970588	bZIP
M02179_1.97d	Scharer09	Sox4.8mers_v5	CGACAAAG	0.34303	CTTTGTCA	0.457114	Gain	0.114084	Homo_sapiens	ENSG00000124766	SOX4	ENSG00000124766	SOX4	1	Sox
M00627_1.97d	DREAM_contest	1942	ACATGACG	0.369	GATGACAA	0.467675	Gain	0.0986758	Mus_musculus	ENSMUSG00000042821	Snai1	ENSG00000124216	SNAI1	0.967033	C2H2 ZF
M00391_1.97d	DREAM_contest	1391	ATGACGAC	0.400631	ATGATGAC	0.490053	Gain	0.089422	Mus_musculus	ENSMUSG00000026628	Atf3	ENSG00000162772	ATF3	0.983871	bZIP
M00392_1.97d	Zoo_01	1351	ATGACGAC	0.389919	ATGATGAC	0.47165	Gain	0.081731	Mus_musculus	ENSMUSG00000026628	Atf3	ENSG00000162772	ATF3	0.983871	bZIP
M01355_1.97d	Berger08	Meis1_2335.1	ACATGACG	0.39621	TGATGACA	0.47467	Gain	0.07846	Mus_musculus	ENSMUSG00000020160	Meis1	ENSG00000143995	MEIS1	1	Homeodomain
M01439_1.97d	Berger08	Mrg2_2302.1	ACATGACG	0.39778	TGATGACA	0.47398	Gain	0.0762	Mus_musculus	ENSMUSG00000041420	Meis3	ENSG00000105419	MEIS3	1	Homeodomain
M00627_1.97d	DREAM_contest	1930	ACATGACG	0.390296	TGATGACA	0.463774	Gain	0.0734779	Mus_musculus	ENSMUSG00000042821	Snai1	ENSG00000124216	SNAI1	0.967033	C2H2 ZF
M00394_1.97d	Zoo_01	2509	CATGACGA	0.412875	ATGATGAC	0.486289	Gain	0.0734138	Mus_musculus	ENSMUSG00000029135	Fosl2	ENSG00000075426	FOSL2	1	bZIP
M01451_1.97d	Berger08	Tgif1_2342.2	ACATGACG	0.40982	TGATGACA	0.47552	Gain	0.0657	Mus_musculus	ENSMUSG00000047407	Tgif1	ENSG00000177426	TGIF1	1	Homeodomain
M00394_1.97d	Zoo_01	1303	ATGACGAC	0.421145	TGATGACA	0.486289	Gain	0.0651446	Mus_musculus	ENSMUSG00000029135	Fosl2	ENSG00000075426	FOSL2	1	bZIP
M01387_1.97d	Berger08	Mrg1_2246.2	ACATGACG	0.41295	TGATGACA	0.47352	Gain	0.06057	Mus_musculus	ENSMUSG00000027210	Meis2	ENSG00000134138	MEIS2	1	Homeodomain
M01346_1.97d	Berger08	Pknox1_2364.2	ACATGACG	0.4047	TGATGACA	0.45974	Gain	0.05504	Mus_musculus	ENSMUSG00000006705	Pknox1	ENSG00000160199	PKNOX1	1	Homeodomain
M02205_1.97d	Badis09	Sox4_2941.2=v1	CGACAAAG	0.40028	CTTTGTCA	0.45289	Gain	0.05261	Mus_musculus	ENSMUSG00000076431	Sox4	ENSG00000124766	SOX4	0.985507	Sox
M01365_1.97d	Berger08	Irx4_2242.3	AACATGAC	0.40438	AACATGAT	0.45651	Gain	0.05213	Mus_musculus	ENSMUSG00000021604	Irx4	ENSG00000113430	IRX4	1	Homeodomain
M01475_1.97d	Berger08	Tgif2_3451.1	ACATGACG	0.41296	TGATGACA	0.46414	Gain	0.05118	Mus_musculus	ENSMUSG00000062175	Tgif2	ENSG00000118707	TGIF2	1	Homeodomain
M00391_1.97d	DREAM_contest	1967	ATGACGAC	0.448256	ATGATGAC	0.496804	Gain	0.0485478	Mus_musculus	ENSMUSG00000026628	Atf3	ENSG00000162772	ATF3	0.983871	bZIP
M01405_1.97d	Berger08	Irx3_2226.1	AACATGAC	0.43471	AACATGAT	0.47702	Gain	0.04231	Mus_musculus	ENSMUSG00000031734	Irx3	ENSG00000177508	IRX3	1	Homeodomain
M02205_1.97d	Badis09	Sox4_2941.2=v2	CGACAAAG	0.41658	CTTTGTCA	0.45575	Gain	0.03917	Mus_musculus	ENSMUSG00000076431	Sox4	ENSG00000124766	SOX4	0.985507	Sox
M01419_1.97d	Berger08	Pknox2_3077.2	TGACGACA	0.41454	TGATGACA	0.45254	Gain	0.038	Mus_musculus	ENSMUSG00000035934	Pknox2	ENSG00000165495	PKNOX2	1	Homeodomain
M00382_1.97d	DREAM_contest	654	ACATGACG	0.429161	ATGATGAC	0.457561	Gain	0.0284004	Mus_musculus	ENSMUSG00000020484	Xbp1	ENSG00000100219	XBP1	0.96875	bZIP
M01404_1.97d	Berger08	Irx3_0920.1	AACATGAC	0.4535	AACATGAT	0.47923	Gain	0.02573	Mus_musculus	ENSMUSG00000031734	Irx3	ENSG00000177508	IRX3	1	Homeodomain
M01661_1.97d	Zoo_01	2344	AACATGAC	0.45878	AACATGAT	0.482865	Gain	0.0240849	Oikopleura_dioica	SNAPOd2T00005194001	SNAPOd2T00005194001	ENSG00000159387	IRX6	0.766667	Homeodomain
M01406_1.97d	Berger08	Irx5_2385.1	AACATGAC	0.44532	AACATGAT	0.46732	Gain	0.022	Mus_musculus	ENSMUSG00000031737	Irx5	ENSG00000176842	IRX5	1	Homeodomain
M01333_1.97d	Berger08	Irx2_0900.3	AACATGAC	0.44978	AACATGAT	0.47044	Gain	0.02066	Mus_musculus	ENSMUSG00000001504	Irx2	ENSG00000176842	IRX5	1	Homeodomain
M00379_1.97d	TF_Evolution	10674	CATGACGA	0.458775	ATGATGAC	0.477948	Gain	0.0191733	Gallus_gallus	ENSGALG00000009240	NFE2L2	ENSG00000116044	NFE2L2	0.904762	bZIP
M00388_1.97d	Mann2013	CREB1_M_HK	ATGACGAC	0.436538	GATGACAA	0.451954	Gain	0.0154162	Mus_musculus	ENSMUSG00000025958	Creb1	ENSG00000118260	CREB1	1	bZIP
M00392_1.97d	Zoo_01	2295	ACATGACG	0.44182	GATGACAA	0.454257	Gain	0.0124374	Mus_musculus	ENSMUSG00000026628	Atf3	ENSG00000162772	ATF3	0.983871	bZIP
